# Single Cell Profiling of CD45^+^ Spinal Cord Cells Reveals Microglial and B Cell Heterogeneity and Crosstalk Following Spinal Cord Injury

**DOI:** 10.1101/2022.03.29.486287

**Authors:** Elizabeth S. Fisher, Matthew Amarante, Natasha Lowry, Steven Lotz, Farhad Farjood, Sally Temple, Caitlin E. Hill, Thomas R. Kiehl

**Affiliations:** Neural Stem Cell Institute, Rensselaer, NY 12214

## Abstract

It is well established that immune cells play crucial roles after spinal cord injury (SCI). However, our knowledge of the contributions of various immune cells to injury progression and repair is incomplete. These gaps in understanding hamper development of SCI therapeutics. In the current study, using single-cell RNA sequencing, and transcriptomic analysis, the populations of resident and circulating CD45^+^ immune cells present within the uninjured and injured mouse spinal cord were identified. In the uninjured and subacutely-injured (7 day) spinal cord, most CD45^+^ cells were microglia while in chronic SCI (60 day) B cells predominated. Examination of microglia and B cell clusters showed subtype-specific alterations after SCI, including the presence of both immature and mature B cells chronically. Analysis of the expression of signaling partners in B cells and microglia identified injury-related microglia-B-cell interactions. This sequencing resource establishes unidentified interactions revealing new mechanisms to target inflammatory responses for SCI repair.
