## Supplemental Table 5 for "Single Cell Profiling of CD45^+^ Spinal Cord Cells Reveals Microglial and B Cell Heterogeneity and Crosstalk Following Spinal Cord Injury"

### Sheet: B cell B cell
0 7 and 60 dpi	0 dpi	7 dpi	60 dpi	0 and 7	0 and 60
C5AR1_RPS19	CD55_ADGRE5	CD74_MIF		FCER2_CR2	PECAM1_CD38
CD72_SEMA4D	FCER2_aMb2_complex	VIP_DPP4

### Sheet: B cell MG
0 7 and 60 dpi	0 dpi	7 dpi	60 dpi	0 and 7	7 and 60	0 and 60
CD72_SEMA4D	CD40_TNFSF13B	CCR2_CCL8	CCR5_CCL8	FCER2_aMb2_complex	CCR1_CCL8	CD74_APP
	CD55_ADGRE5	FCER2_aXb2_complex	IL1B_ADRB2			SELL_SELPLG
	CD74_COPA
	CD74_MIF
	TNFRSF13C_TNFSF13B

### Sheet: MG B cell
0 7 and 60 dpi	0 dpi	7 dpi	60 dpi	0 and 7	7 and 60	0 and 60
C5AR1_RPS19	LTBR_LTB	CCL3_IDE		CCL4_CNR2	CCL3_CCR1	LAIR1_LILRB4
	PECAM1_CD38	CCL4_CCR5			CSF1R_CSF1
		CD74_MIF
		CXCL10_DPP4

### Sheet: MG MG
0 7 and 60 dpi	0 dpi	7 dpi	60 dpi	0 and 7	7 and 60	0 and 60
CCR5_CCL8	ADORA3_ENTPD1	CADM1_CADM1	AXL_GAS6	CCL4_CCR5	CCR2_CCL8	LAIR1_LILRB4
CCR1_CCL8	ALOX5_ALOX5AP	ICAM1_aXb2_complex	MERTK_GAS6	TNF_VSIR	CSF1R_CSF1
CCL3_CCR1	CCR1_CCL23	PDGFB_LRP1	SELL_SELPLG
CCL3_CCR5	GRN_SORT1	PLXNB2_SEMA4C
ICAM1_aMb2_complex	IL1B_ADRB2	PLXNB2_SEMA4D
	LIFR_OSM	PLXNB2_SEMA4G
	PDGFB_LRP	PROS1_AXL
	TNFRSF1A_GRN
	TNFRSF1B_GRN
	TNF_PTPRS
	TNF_TNFRSF1A
