## Supplemental Table 6 for "Single Cell Profiling of CD45^+^ Spinal Cord Cells Reveals Microglial and B Cell Heterogeneity and Crosstalk Following Spinal Cord Injury"

### Sheet: T cell GO BP
	label	pval	fdr	signature	geneset	overlap	background	hits
GOBP_CELL_ACTIVATION	GOBP_CELL_ACTIVATION	3.3e-12	1.6e-08	345	1494	59	23459	Ada,Adam8,Anxa1,Arg2,Arsb,Bank1,2310033P09Rik,Ccl2,Ccr7,Cd177,Cd226,Cd36,Cd3d,Cd3g,Cd63,Cd8b1,Cep290,Cfp,Chil1,Clec12a,Cxcl1,Cybb,Eomes,Fcer1g,Fer,Gnaq,Gon4l,Gpnmb,Hspa1a,Hspa1b,Il1b,Il6,Irf2bp2,Itgal,Kmt2e,Lck,Lcp2,Lgals3,Lrg1,Ltf,Lyz2,Mmp8,Nfam1,Nmi,Orm1,Plaur,Prdx6,Prkdc,Psap,Rif1,Rora,Slpi,Stap1,Tgfbr1,Thbs1,Trbc1,Trbc2,Tyrobp,Vav2
GOBP_MYELOID_LEUKOCYTE_MEDIATED_IMMUNITY	GOBP_MYELOID_LEUKOCYTE_MEDIATED_IMMUNITY	4.1e-12	1.6e-08	345	565	34	23459	Adam8,Arsb,2310033P09Rik,Cd177,Cd36,Cd63,Cep290,Cfp,Chil1,Clec12a,Cxcl1,Cybb,Fcer1g,Fer,Hspa1a,Hspa1b,Il6,Itgal,Jagn1,Kmt2e,Lgals3,Lrg1,Ltf,Lyz2,Mmp8,Nfam1,Orm1,Plaur,Prdx6,Psap,Serpinb9,Slpi,Stap1,Tyrobp
GOBP_MYELOID_LEUKOCYTE_ACTIVATION	GOBP_MYELOID_LEUKOCYTE_ACTIVATION	8.3e-12	2.1e-08	345	679	37	23459	Adam8,Arsb,2310033P09Rik,Cd177,Cd226,Cd36,Cd63,Cep290,Cfp,Chil1,Clec12a,Cxcl1,Cybb,Fcer1g,Fer,Hspa1a,Hspa1b,Il6,Itgal,Kmt2e,Lcp2,Lgals3,Lrg1,Ltf,Lyz2,Mmp8,Nfam1,Nmi,Orm1,Plaur,Prdx6,Psap,Rora,Slpi,Stap1,Thbs1,Tyrobp
GOBP_IMMUNE_EFFECTOR_PROCESS	GOBP_IMMUNE_EFFECTOR_PROCESS	2.8e-11	5.2e-08	345	1321	53	23459	Ada,Adam8,Anxa1,Arsb,2310033P09Rik,Cd177,Cd226,Cd36,Cd3g,Cd63,Cep290,Cfp,Chil1,Clec12a,Cxcl1,Cybb,Eomes,Fcer1g,Fer,Gbp2,Hspa1a,Hspa1b,Ifi27,Ifit2,Il1b,Il6,Isg20,Itgal,Jagn1,Kmt2e,Lgals3,Lrg1,Ltf,Lyz2,Mmp8,Nfam1,Nmi,Orm1,Plaur,Prdx6,Prkdc,Psap,Rif1,Rora,Serpinb9,Sh2d1a,Slpi,Stap1,Trbc1,Trbc2,Tyrobp,Vav2,Zc3hav1
GOBP_CELL_ACTIVATION_INVOLVED_IN_IMMUNE_RESPONSE	GOBP_CELL_ACTIVATION_INVOLVED_IN_IMMUNE_RESPONSE	3.5e-10	5.2e-07	345	738	36	23459	Ada,Adam8,Anxa1,Arsb,2310033P09Rik,Cd177,Cd36,Cd63,Cep290,Cfp,Chil1,Clec12a,Cxcl1,Cybb,Eomes,Fcer1g,Fer,Hspa1a,Hspa1b,Il6,Itgal,Lgals3,Lrg1,Ltf,Lyz2,Mmp8,Nfam1,Nmi,Orm1,Plaur,Prdx6,Psap,Rif1,Rora,Slpi,Tyrobp
GOBP_DEFENSE_RESPONSE	GOBP_DEFENSE_RESPONSE	6.8e-10	8.4e-07	345	1754	60	23459	Ada,Adam8,Anxa1,Apol7b,Arg2,Ccl2,Ccl7,Ccr7,Cd177,Cd226,Cd36,Cfp,Chil1,Cxcl1,Cxcr6,Cybb,Cysltr1,Fcer1g,Fer,Gbp2,Ifi27,Ifit2,Il1b,Il1r2,Il6,Isg20,Itgal,Jagn1,Klk1,Lacc1,Lck,Lgals3,Ltf,Lyz2,Mapk13,Mmp8,Mrc1,Neat1,Nfam1,Nmi,Orm1,Polb,Prkdc,Psmb4,Pstpip1,Rb1,Rel,Rora,Serpinb9,Sfpq,Sh2d1a,Slpi,Stap1,1810058I24Rik,Thbs1,Trbc1,Trbc2,Tyrobp,Vim,Zc3hav1
GOBP_LEUKOCYTE_MEDIATED_IMMUNITY	GOBP_LEUKOCYTE_MEDIATED_IMMUNITY	1.1e-09	1.1e-06	345	922	40	23459	Adam8,Arsb,2310033P09Rik,Cd177,Cd226,Cd36,Cd63,Cep290,Cfp,Chil1,Clec12a,Cxcl1,Cybb,Fcer1g,Fer,Hspa1a,Hspa1b,Il1b,Il6,Itgal,Jagn1,Kmt2e,Lgals3,Lrg1,Ltf,Lyz2,Mmp8,Nfam1,Orm1,Plaur,Prdx6,Psap,Rif1,Serpinb9,Sh2d1a,Slpi,Stap1,Trbc1,Trbc2,Tyrobp
GOBP_RESPONSE_TO_BIOTIC_STIMULUS	GOBP_RESPONSE_TO_BIOTIC_STIMULUS	7.6e-09	7.1e-06	345	1593	54	23459	Adam8,Anxa1,Apol7b,Arg2,Atg10,Bank1,Ccl2,Ccl7,Ccr7,Cd177,Cd226,Cd36,Cfp,Cxcl1,Cybb,Fcer1g,Fer,Gbp2,Hdac2,Hmgn2,Hpgd,Ifi27,Ifit2,Il1b,Il6,Isg20,Jagn1,Klk1,Lacc1,Lamtor5,Lck,Lgals3,Lrg1,Ltf,Lyz2,Mrc1,Nmi,Prkdc,Psmb4,Pstpip1,Rel,Serpinb9,Sfpq,Sh2d1a,Slpi,Stap1,1810058I24Rik,Trac,Trbc1,Trbc2,Tyrobp,Vim,Xpr1,Zc3hav1
GOBP_INFLAMMATORY_RESPONSE	GOBP_INFLAMMATORY_RESPONSE	6e-08	5e-05	345	740	32	23459	Ada,Adam8,Anxa1,Ccl2,Ccl7,Ccr7,Cd36,Chil1,Cxcl1,Cxcr6,Cybb,Cysltr1,Il1b,Il1r2,Il6,Itgal,Lacc1,Lyz2,Mapk13,Mmp8,Neat1,Nfam1,Nmi,Orm1,Polb,Psmb4,Pstpip1,Rb1,Rel,Rora,Stap1,Thbs1
GOBP_EXOCYTOSIS	GOBP_EXOCYTOSIS	7.6e-08	5.7e-05	345	908	36	23459	Adam8,Anxa1,Arhgap17,Arsb,Atp13a2,2310033P09Rik,Cd177,Cd36,Cd63,Cep290,Cfp,Chil1,Clec12a,Cxcl1,Cybb,Fcer1g,Fer,Hspa1a,Hspa1b,Itgal,Jagn1,Lgals3,Lrg1,Ltf,Lyz2,Mmp8,Nfam1,Orm1,Plaur,Prdx6,Psap,Rala,Slpi,Stxbp5,Thbs1,Tyrobp
GOBP_REGULATION_OF_IMMUNE_SYSTEM_PROCESS	GOBP_REGULATION_OF_IMMUNE_SYSTEM_PROCESS	2e-07	0.00014	345	1570	50	23459	Ada,Adam8,Anxa1,Arg2,Bank1,Ccl2,Ccl7,Ccr7,Cd177,Cd226,Cd36,Cd3d,Cd3g,Cd8b1,Cfp,Fcer1a,Fcer1g,Fer,Gbp2,Gpnmb,Hspa1a,Hspa1b,Il1b,Il6,Itgal,Kmt2e,Lck,Lcp2,Lgals3,Lrch1,Ltf,Mmp8,Nfam1,Nmi,Orm1,Prkdc,Psmb4,Rb1,Rif1,Rora,Serpinb9,Sfpq,Sh2d1a,Stap1,Thbs1,Trac,Trbc1,Trbc2,Tyrobp,Vav2
GOBP_REGULATION_OF_ANTIGEN_RECEPTOR_MEDIATED_SIGNALING_PATHWAY	GOBP_REGULATION_OF_ANTIGEN_RECEPTOR_MEDIATED_SIGNALING_PATHWAY	4.5e-07	0.00026	345	65	9	23459	Ada,Ccr7,Cd226,Gbp2,Lck,Lgals3,Nfam1,Sh2d1a,Stap1
GOBP_RESPONSE_TO_CYTOKINE	GOBP_RESPONSE_TO_CYTOKINE	4.5e-07	0.00026	345	1152	40	23459	Anxa1,Ccl2,Ccl7,Ccnd1,Ccr7,Cd36,Chil1,Cxcl1,Cxcr6,Fcer1g,Fer,Gbp2,Hspa1a,Hspa1b,Ifi27,Ifit2,Il1b,Il1r2,Il6,Isg20,Jagn1,Lrch1,Mapk13,Mkks,Mrc1,Nmi,Pfkp,Psmb4,Rala,Rel,Rif1,Rora,Snrpa1,Snx10,Stap1,Taf9,Thbs1,Tyms,Ugcg,Vim
GOBP_CYTOKINE_PRODUCTION	GOBP_CYTOKINE_PRODUCTION	5e-07	0.00027	345	773	31	23459	Adam8,Anxa1,Arg2,Bank1,Ccr7,Cd226,Cd36,Chil1,Fcer1g,Gbp2,Gpnmb,Hdac2,Hspa1a,Hspa1b,Il1b,Il1r2,Il6,Lacc1,Lamtor5,Ltf,Mapk13,Mmp8,Nfam1,Nmi,Orm1,Prkdc,Rel,Rora,1810058I24Rik,Thbs1,Tyrobp
GOBP_INNATE_IMMUNE_RESPONSE	GOBP_INNATE_IMMUNE_RESPONSE	6.2e-07	0.00029	345	991	36	23459	Adam8,Anxa1,Apol7b,Arg2,Ccl2,Ccl7,Cd177,Cd226,Cfp,Cybb,Fcer1g,Fer,Gbp2,Ifi27,Ifit2,Isg20,Lacc1,Lck,Lgals3,Ltf,Mrc1,Nmi,Prkdc,Psmb4,Pstpip1,Rel,Serpinb9,Sfpq,Sh2d1a,Slpi,1810058I24Rik,Trbc1,Trbc2,Tyrobp,Vim,Zc3hav1
GOBP_DEFENSE_RESPONSE_TO_OTHER_ORGANISM	GOBP_DEFENSE_RESPONSE_TO_OTHER_ORGANISM	6.3e-07	0.00029	345	1212	41	23459	Adam8,Anxa1,Apol7b,Arg2,Ccl2,Ccl7,Cd177,Cd226,Cd36,Cfp,Cybb,Fcer1g,Fer,Gbp2,Ifi27,Ifit2,Il6,Isg20,Jagn1,Klk1,Lacc1,Lck,Lgals3,Ltf,Lyz2,Mrc1,Nmi,Prkdc,Psmb4,Pstpip1,Rel,Serpinb9,Sfpq,Sh2d1a,Slpi,1810058I24Rik,Trbc1,Trbc2,Tyrobp,Vim,Zc3hav1
GOBP_POSITIVE_REGULATION_OF_ANTIGEN_RECEPTOR_MEDIATED_SIGNALING_PATHWAY	GOBP_POSITIVE_REGULATION_OF_ANTIGEN_RECEPTOR_MEDIATED_SIGNALING_PATHWAY	7.9e-07	0.00035	345	23	6	23459	Ada,Ccr7,Cd226,Lck,Nfam1,Stap1
GOBP_SECRETION	GOBP_SECRETION	1e-06	0.00042	345	1466	46	23459	Ada,Adam8,Anxa1,Arhgap17,Arsb,Atp13a2,2310033P09Rik,Ccnd1,Cd177,Cd36,Cd63,Cep290,Cfp,Chil1,Clec12a,Cxcl1,Cybb,Dph3,Eny2,Fcer1g,Fer,Hmgn3,Hspa1a,Hspa1b,Il1b,Il6,Itgal,Jagn1,Lgals3,Lrg1,Ltf,Lyz2,Mmp8,Nfam1,Nmb,Orm1,Plaur,Pnpla8,Prdx6,Psap,Rala,Slpi,Snx10,Stxbp5,Thbs1,Tyrobp
GOBP_T_CELL_RECEPTOR_SIGNALING_PATHWAY	GOBP_T_CELL_RECEPTOR_SIGNALING_PATHWAY	1.2e-06	0.00047	345	194	14	23459	Ada,Ccr7,Cd226,Cd3d,Cd3g,Gbp2,Lck,Lcp2,Lgals3,Psmb4,Sh2d1a,Trac,Trbc1,Trbc2
GOBP_REGULATION_OF_IMMUNE_RESPONSE	GOBP_REGULATION_OF_IMMUNE_RESPONSE	1.5e-06	0.00057	345	986	35	23459	Ada,Adam8,Anxa1,Arg2,Ccr7,Cd177,Cd226,Cd3d,Cd3g,Cd8b1,Cfp,Fcer1a,Fcer1g,Fer,Gbp2,Il1b,Il6,Itgal,Lck,Lcp2,Lgals3,Nfam1,Nmi,Prkdc,Psmb4,Rif1,Serpinb9,Sfpq,Sh2d1a,Stap1,Trac,Trbc1,Trbc2,Tyrobp,Vav2
GOBP_POSITIVE_REGULATION_OF_CYTOKINE_PRODUCTION	GOBP_POSITIVE_REGULATION_OF_CYTOKINE_PRODUCTION	1.6e-06	0.00057	345	426	21	23459	Adam8,Anxa1,Ccr7,Cd226,Cd36,Fcer1g,Hdac2,Hspa1a,Hspa1b,Il1b,Il6,Lamtor5,Mapk13,Mmp8,Nfam1,Orm1,Prkdc,Rora,1810058I24Rik,Thbs1,Tyrobp
GOBP_REGULATION_OF_T_CELL_RECEPTOR_SIGNALING_PATHWAY	GOBP_REGULATION_OF_T_CELL_RECEPTOR_SIGNALING_PATHWAY	2e-06	0.0007	345	41	7	23459	Ada,Ccr7,Cd226,Gbp2,Lck,Lgals3,Sh2d1a
GOBP_RNA_SPLICING	GOBP_RNA_SPLICING	2.8e-06	0.0009	345	441	21	23459	Bud31,Clk3,Gemin7,Hnrnph1,Hnrnpm,Hspa1a,Larp7,Lgals3,Lsm3,Lsm8,Luc7l,Luc7l3,Prdx6,Rp9,Sart3,Sfpq,Snrpa1,Snrpd2,Srsf11,Srsf6,Tfip11
GOBP_POSITIVE_REGULATION_OF_IMMUNE_SYSTEM_PROCESS	GOBP_POSITIVE_REGULATION_OF_IMMUNE_SYSTEM_PROCESS	2.9e-06	0.0009	345	1059	36	23459	Ada,Adam8,Anxa1,Ccl2,Ccl7,Ccr7,Cd177,Cd226,Cd36,Cd3d,Cd3g,Cfp,Fcer1g,Fer,Gbp2,Il1b,Il6,Lck,Lcp2,Lgals3,Mmp8,Nfam1,Nmi,Prkdc,Psmb4,Rb1,Rif1,Sfpq,Sh2d1a,Stap1,Thbs1,Trac,Trbc1,Trbc2,Tyrobp,Vav2
GOBP_NEGATIVE_REGULATION_OF_CELL_DEATH	GOBP_NEGATIVE_REGULATION_OF_CELL_DEATH	3.2e-06	0.00096	345	975	34	23459	Ada,Adam8,Anxa1,Api5,Arg2,Arhgap10,Atp13a2,Ccl2,Ccr7,Dab2,Gpnmb,Hdac2,Hmgn5,Hspa1a,Hspa1b,Htt,Il1b,Il6,Lamtor5,Lgals3,Ltf,Nr4a2,Parp2,Plaur,Plk2,Prkdc,Rb1,Rel,Serpinb9,Srsf6,Taf9,Tgfbr1,Thbs1,Topors
GOBP_POSITIVE_REGULATION_OF_IMMUNE_RESPONSE	GOBP_POSITIVE_REGULATION_OF_IMMUNE_RESPONSE	3.6e-06	0.001	345	765	29	23459	Ada,Adam8,Anxa1,Ccr7,Cd177,Cd226,Cd3d,Cd3g,Cfp,Fcer1g,Gbp2,Il1b,Il6,Lck,Lcp2,Lgals3,Nfam1,Nmi,Prkdc,Psmb4,Rif1,Sfpq,Sh2d1a,Stap1,Trac,Trbc1,Trbc2,Tyrobp,Vav2
GOBP_POSITIVE_REGULATION_OF_MOLECULAR_FUNCTION	GOBP_POSITIVE_REGULATION_OF_MOLECULAR_FUNCTION	4.4e-06	0.0012	345	1696	49	23459	Adam8,Arhgap10,Arhgap17,Bud31,Ccdc125,Ccl2,Ccl7,Ccnd1,Ccr7,Cd36,Chil1,Cks1b,Dap,Dcun1d5,Dph3,Ehd3,Fer,Gnaq,Hdac2,Hspa1a,Hspa1b,Htt,Il1b,Il6,Lamtor5,Lck,Lcp2,Ltf,Mmp8,Mob1b,Myo9b,Nfam1,Nr4a2,Nus1,Nvl,Ophn1,Pkib,Plaur,Plk2,Rb1,S100a1,Stap1,Stim1,Stxbp5,Tgfbr1,Thbs1,Topors,Ube2l3,Vav2
GOBP_GRANULOCYTE_MIGRATION	GOBP_GRANULOCYTE_MIGRATION	4.5e-06	0.0012	345	133	11	23459	Adam8,Anxa1,Ccl2,Ccl7,Ccr7,Cd177,Cxcl1,Fcer1g,Jagn1,Lgals3,Thbs1
GOBP_CYTOKINE_MEDIATED_SIGNALING_PATHWAY	GOBP_CYTOKINE_MEDIATED_SIGNALING_PATHWAY	4.6e-06	0.0012	345	775	29	23459	Anxa1,Ccl2,Ccl7,Ccnd1,Ccr7,Cd36,Cxcl1,Cxcr6,Fcer1g,Fer,Gbp2,Hspa1a,Hspa1b,Ifi27,Ifit2,Il1b,Il1r2,Il6,Isg20,Jagn1,Mkks,Nmi,Psmb4,Rala,Rora,Snrpa1,Stap1,Ugcg,Vim
GOBP_REGULATION_OF_CELL_ACTIVATION	GOBP_REGULATION_OF_CELL_ACTIVATION	7e-06	0.0017	345	666	26	23459	Ada,Adam8,Anxa1,Arg2,Bank1,Ccl2,Ccr7,Cd177,Cd226,Fcer1g,Fer,Gpnmb,Il1b,Il6,Lck,Lgals3,Mmp8,Nfam1,Prkdc,Rif1,Rora,Stap1,Thbs1,Trbc1,Trbc2,Tyrobp
GOBP_RNA_PROCESSING	GOBP_RNA_PROCESSING	7.7e-06	0.0019	345	927	32	23459	Atxn1,Bud31,C1d,Clk3,Dph3,Gemin7,Hnrnph1,Hnrnpm,Hspa1a,Il6,Isg20,Larp7,Lgals3,Lsm3,Lsm8,Luc7l,Luc7l3,Nvl,Prdx6,Prkdc,Riok1,Rp9,Sart3,Scaf8,Sfpq,Snrpa1,Snrpd2,Srsf11,Srsf6,Tfip11,Thumpd3,Wdr75
GOBP_INTERLEUKIN_1_PRODUCTION	GOBP_INTERLEUKIN_1_PRODUCTION	8.5e-06	0.0019	345	116	10	23459	Anxa1,Arg2,Ccr7,Cd36,Hdac2,Il1r2,Il6,Orm1,1810058I24Rik,Tyrobp
GOBP_MYELOID_LEUKOCYTE_MIGRATION	GOBP_MYELOID_LEUKOCYTE_MIGRATION	8.5e-06	0.0019	345	199	13	23459	Adam8,Anxa1,Ccl2,Ccl7,Ccr7,Cd177,Cxcl1,Fcer1g,Il6,Jagn1,Lgals3,Stap1,Thbs1
GOBP_NEGATIVE_REGULATION_OF_IMMUNE_SYSTEM_PROCESS	GOBP_NEGATIVE_REGULATION_OF_IMMUNE_SYSTEM_PROCESS	9.8e-06	0.0022	345	404	19	23459	Ada,Anxa1,Arg2,Bank1,Ccl2,Fer,Gbp2,Gpnmb,Lgals3,Lrch1,Ltf,Nmi,Prkdc,Psmb4,Serpinb9,Sh2d1a,Stap1,Thbs1,Tyrobp
GOBP_POSITIVE_REGULATION_OF_GENE_EXPRESSION	GOBP_POSITIVE_REGULATION_OF_GENE_EXPRESSION	1.2e-05	0.0025	345	1037	34	23459	Adam8,Anxa1,Atad2,Atp13a2,Ccr7,Cd226,Cd36,Fcer1g,Hdac2,Hmgn5,Hspa1a,Hspa1b,Il1b,Il6,Lamtor5,Larp4b,Mapk13,Mmp8,Neat1,Nfam1,Orm1,Prdx6,Prkdc,Rdx,Rif1,Rora,Serpinb9,Stap1,1810058I24Rik,Taf15,Tgfbr1,Thbs1,Tyrobp,Vim
GOBP_HOMEOSTATIC_PROCESS	GOBP_HOMEOSTATIC_PROCESS	1.6e-05	0.0033	345	1881	51	23459	Ada,Adam8,Anxa1,Apoc4,Atp13a2,Btbd9,Ccl2,Ccl7,Ccr7,Cd36,Cfl2,Cnnm2,Cxcr6,Cybb,Cysltr1,Eny2,Foxk1,Hmgn3,Hspa1a,Hspa1b,Htt,Il1b,Il6,Immt,Jagn1,Kmt2e,Lacc1,Lck,Ltf,Lyz2,Mkks,Nedd8,Nmb,Nus1,Pkib,Pnpla8,Polb,Pold3,Pole4,Prdx6,Prkdc,Rb1,Rif1,Rora,Snx10,Stim1,Tfip11,Trpm7,Ugcg,Xpr1,Xrn1
GOBP_MRNA_METABOLIC_PROCESS	GOBP_MRNA_METABOLIC_PROCESS	1.8e-05	0.0036	345	832	29	23459	Bud31,Cbll1,Cnot2,Gemin7,Hnrnph1,Hnrnpm,Hspa1a,Hspa1b,Larp4b,Larp7,Lgals3,Lsm3,Lsm8,Luc7l,Luc7l3,Prdx6,Psmb4,Sart3,Scaf8,Sfpq,Snrpa1,Snrpd2,Srsf11,Srsf6,Taf15,Tfip11,Vim,Xrn1,Zc3hav1
GOBP_RNA_SPLICING_VIA_TRANSESTERIFICATION_REACTIONS	GOBP_RNA_SPLICING_VIA_TRANSESTERIFICATION_REACTIONS	1.9e-05	0.0038	345	350	17	23459	Bud31,Gemin7,Hnrnph1,Hnrnpm,Larp7,Lsm3,Lsm8,Luc7l,Luc7l3,Prdx6,Sart3,Sfpq,Snrpa1,Snrpd2,Srsf11,Srsf6,Tfip11
GOBP_ACTIVATION_OF_IMMUNE_RESPONSE	GOBP_ACTIVATION_OF_IMMUNE_RESPONSE	2e-05	0.0038	345	582	23	23459	Ada,Ccr7,Cd226,Cd3d,Cd3g,Cfp,Fcer1g,Gbp2,Il1b,Lck,Lcp2,Lgals3,Nfam1,Prkdc,Psmb4,Sfpq,Sh2d1a,Stap1,Trac,Trbc1,Trbc2,Tyrobp,Vav2
GOBP_IMMUNE_SYSTEM_DEVELOPMENT	GOBP_IMMUNE_SYSTEM_DEVELOPMENT	2.2e-05	0.004	345	976	32	23459	Ada,Adam8,Anxa1,Ccr7,Cd3d,Cd3g,Eomes,Fcer1g,Gon4l,Hspa1a,Hspa1b,Il1b,Il6,Irf2bp2,Jagn1,Kmt2e,Lck,Lgals3,Ltf,N4bp2l2,Nfam1,Polb,Prkdc,Psmb4,Rb1,Rif1,Rora,Snx10,Tcf12,Tgfbr1,Thbs1,Tyrobp
GOBP_LYMPHOCYTE_ACTIVATION	GOBP_LYMPHOCYTE_ACTIVATION	3e-05	0.0054	345	768	27	23459	Ada,Adam8,Anxa1,Arg2,Bank1,Ccl2,Ccr7,Cd3d,Cd3g,Cd8b1,Eomes,Fcer1g,Gon4l,Gpnmb,Il1b,Il6,Irf2bp2,Itgal,Lck,Lgals3,Nfam1,Prkdc,Rif1,Rora,Trbc1,Trbc2,Tyrobp
GOBP_RESPONSE_TO_INTERLEUKIN_1	GOBP_RESPONSE_TO_INTERLEUKIN_1	3.1e-05	0.0055	345	193	12	23459	Anxa1,Ccl2,Ccl7,Chil1,Gbp2,Il1b,Il1r2,Il6,Mapk13,Psmb4,Rora,Taf9
GOBP_NEUTROPHIL_MIGRATION	GOBP_NEUTROPHIL_MIGRATION	3.4e-05	0.0059	345	109	9	23459	Adam8,Ccl2,Ccl7,Ccr7,Cd177,Cxcl1,Fcer1g,Jagn1,Lgals3
GOBP_REGULATION_OF_RESPONSE_TO_EXTERNAL_STIMULUS	GOBP_REGULATION_OF_RESPONSE_TO_EXTERNAL_STIMULUS	3.4e-05	0.0059	345	1000	32	23459	Ada,Adam8,Anxa1,Arg2,Ccl2,Ccl7,Ccr7,Cd226,Cd36,Fcer1g,Il1b,Il6,Inpp5f,Klk8,Lacc1,Ltf,Mapk13,Mkks,Mmp8,Neat1,Nmi,Plaur,Prkdc,Psmb4,Rb1,Rora,Serpinb9,Sfpq,Sh2d1a,Stap1,Thbs1,Tyrobp
GOBP_LEUKOCYTE_DIFFERENTIATION	GOBP_LEUKOCYTE_DIFFERENTIATION	3.7e-05	0.0061	345	524	21	23459	Ada,Adam8,Anxa1,Ccr7,Cd3d,Cd3g,Eomes,Fcer1g,Gon4l,Il1b,Il6,Irf2bp2,Jagn1,Lck,Ltf,Nfam1,Prkdc,Rb1,Rora,Snx10,Tyrobp
GOBP_POSITIVE_REGULATION_OF_T_CELL_RECEPTOR_SIGNALING_PATHWAY	GOBP_POSITIVE_REGULATION_OF_T_CELL_RECEPTOR_SIGNALING_PATHWAY	4.1e-05	0.0067	345	14	4	23459	Ada,Ccr7,Cd226,Lck
GOBP_IMMUNE_RESPONSE_REGULATING_SIGNALING_PATHWAY	GOBP_IMMUNE_RESPONSE_REGULATING_SIGNALING_PATHWAY	4.5e-05	0.0071	345	531	21	23459	Ada,Ccr7,Cd226,Cd3d,Cd3g,Fcer1a,Fcer1g,Fer,Gbp2,Lck,Lcp2,Lgals3,Nfam1,Psmb4,Sh2d1a,Stap1,Trac,Trbc1,Trbc2,Tyrobp,Vav2
GOBP_REGULATION_OF_CELL_DEATH	GOBP_REGULATION_OF_CELL_DEATH	4.7e-05	0.0074	345	1601	44	23459	Ada,Adam8,Anxa1,Api5,Arg2,Arhgap10,Atp13a2,Ccl2,Ccr7,Cd36,Cd3g,Dab2,Eef1e1,Fgd3,Gpnmb,Hdac2,Hmgn5,Hpgd,Hspa1a,Hspa1b,Htt,Ifit2,Il1b,Il6,Lamtor5,Lck,Lgals3,Ltf,Nr4a2,Parp2,Plaur,Plk2,Prkdc,Rb1,Rel,Serpinb9,Sfpq,Srsf6,Taf9,Tgfbr1,Thbs1,Topors,Tyrobp,Vav2
GOBP_ANTIGEN_RECEPTOR_MEDIATED_SIGNALING_PATHWAY	GOBP_ANTIGEN_RECEPTOR_MEDIATED_SIGNALING_PATHWAY	5.3e-05	0.0078	345	342	16	23459	Ada,Ccr7,Cd226,Cd3d,Cd3g,Gbp2,Lck,Lcp2,Lgals3,Nfam1,Psmb4,Sh2d1a,Stap1,Trac,Trbc1,Trbc2
GOBP_ANATOMICAL_STRUCTURE_FORMATION_INVOLVED_IN_MORPHOGENESIS	GOBP_ANATOMICAL_STRUCTURE_FORMATION_INVOLVED_IN_MORPHOGENESIS	5.4e-05	0.0078	345	1118	34	23459	Ada,Adam8,Anxa1,Ccl2,Cd36,Cep290,Cfl2,Chil1,Cnot2,Cybb,Eomes,Gpnmb,Hdac2,Il1b,Il6,Klk1,Lrg1,Mmp8,Nus1,Ophn1,Plk2,Prkdc,Rala,Rora,S100a1,Sec24b,Sh2d2a,Stim1,Tgfbi,Tgfbr1,Thbs1,Topors,Tyrobp,Vav2
GOBP_DEOXYRIBONUCLEOSIDE_TRIPHOSPHATE_METABOLIC_PROCESS	GOBP_DEOXYRIBONUCLEOSIDE_TRIPHOSPHATE_METABOLIC_PROCESS	5.5e-05	0.0078	345	15	4	23459	Ada,Adk,Itpa,Tyms
GOBP_POSITIVE_REGULATION_OF_TUMOR_NECROSIS_FACTOR_SUPERFAMILY_CYTOKINE_PRODUCTION	GOBP_POSITIVE_REGULATION_OF_TUMOR_NECROSIS_FACTOR_SUPERFAMILY_CYTOKINE_PRODUCTION	5.5e-05	0.0078	345	90	8	23459	Adam8,Cd36,Hdac2,Il6,Mmp8,Orm1,Thbs1,Tyrobp
GOBP_T_CELL_ACTIVATION	GOBP_T_CELL_ACTIVATION	5.5e-05	0.0078	345	458	19	23459	Ada,Adam8,Anxa1,Arg2,Ccl2,Ccr7,Cd3d,Cd3g,Cd8b1,Eomes,Fcer1g,Gpnmb,Il1b,Il6,Itgal,Lck,Lgals3,Prkdc,Rora
GOBP_RESPONSE_TO_BACTERIUM	GOBP_RESPONSE_TO_BACTERIUM	6.6e-05	0.0091	345	760	26	23459	Arg2,Bank1,Ccl2,Ccr7,Cd36,Cfp,Cxcl1,Fcer1g,Fer,Gbp2,Hdac2,Hpgd,Il1b,Il6,Klk1,Lrg1,Ltf,Lyz2,Mrc1,Serpinb9,Slpi,Stap1,Trac,Trbc1,Trbc2,Vim
GOBP_REGULATION_OF_CATABOLIC_PROCESS	GOBP_REGULATION_OF_CATABOLIC_PROCESS	7e-05	0.0095	345	991	31	23459	Adam8,Atp13a2,Chfr,Dab2,Dap,Foxk1,Hnrnpm,Hpgd,Hspa1a,Hspa1b,Htt,Il1b,Il6,Lamtor5,Larp4b,Nup43,Ophn1,Plk2,Psap,Psmb4,Rdx,Slirp,Smurf1,Taf15,Taf9,Uchl5,Usp8,Vim,Wwp1,Xrn1,Zc3hav1

### Sheet: Myeloid GO BP
	label	pval	fdr	signature	geneset	overlap	background	hits
GOBP_DEFENSE_RESPONSE	GOBP_DEFENSE_RESPONSE	5.8e-12	4.3e-08	261	1754	54	23459	Abce1,Ada,Apoe,Ccl6,Ccl5,Ccr5,Cd14,Cd177,Clec4d,Cma1,Cxcl2,Cxcr6,Cybb,Cysltr1,Dhx9,Fcer1g,Gbp2,Gzmb,Hk1,H2-Aa,H2-Ab1,Ighm,Il1r2,Irf2,Jagn1,Klrd1,Lck,Lcn2,Lgals3,Lyz2,Mapk13,Mmp8,Mpeg1,Mt2,Neat1,Nfkbiz,Nmi,Orm1,Plac8,Polr3e,Prkcq,Psmd10,Serpinb9,Sh2d1a,Sirpa,Trbc1,Trbc2,Tyrobp,Vim,Vps35,Was,Xcl1,Zc3hav1,Zfp715
GOBP_IMMUNE_EFFECTOR_PROCESS	GOBP_IMMUNE_EFFECTOR_PROCESS	6.3e-11	2.3e-07	261	1321	44	23459	Abce1,Ada,Atg5,Cd14,Cd177,Cd22,Cd63,Clec4d,Ctsb,Cxcl2,Cybb,Dhx9,Eomes,Fcer1g,Gbp2,Gzmb,Hk1,H2-Ab1,Ighm,Irf2,Jagn1,Klrd1,Lcn2,Lgals3,Lrg1,Lyz2,Mmp8,Nfkbiz,Nmi,Orm1,Plac8,Polr3e,Psap,Rif1,Serpinb9,Sh2d1a,Sirpa,Trbc1,Trbc2,Tyrobp,Was,Xcl1,Zc3hav1,Zfp715
GOBP_RESPONSE_TO_BIOTIC_STIMULUS	GOBP_RESPONSE_TO_BIOTIC_STIMULUS	2.3e-10	5.7e-07	261	1593	48	23459	Abce1,Apoe,Atg10,Atg5,Ccdc47,Ccl6,Ccl5,Ccr5,Cd14,Cd177,Clec4d,Cxcl2,Cybb,Dhx9,Fcer1g,Gbp2,Gzma,Gzmb,Hk1,H2-Aa,H2-Ab1,Ighm,Irf2,Jagn1,Klrd1,Lck,Lcn2,Lgals3,Lrg1,Lyz2,Mpeg1,Mt2,Nmi,Plac8,Polr3e,Psmd10,Serpinb9,Sh2d1a,Sirpa,Trac,Trbc1,Trbc2,Tyrobp,Vim,Was,Xcl1,Zc3hav1,Zfp715
GOBP_INNATE_IMMUNE_RESPONSE	GOBP_INNATE_IMMUNE_RESPONSE	4.3e-10	8e-07	261	991	36	23459	Abce1,Apoe,Ccl6,Ccl5,Cd14,Cd177,Clec4d,Cybb,Dhx9,Fcer1g,Gbp2,Gzmb,Hk1,H2-Aa,H2-Ab1,Ighm,Irf2,Klrd1,Lck,Lcn2,Lgals3,Mpeg1,Mt2,Nmi,Polr3e,Psmd10,Serpinb9,Sh2d1a,Sirpa,Trbc1,Trbc2,Tyrobp,Vim,Was,Xcl1,Zc3hav1
GOBP_DEFENSE_RESPONSE_TO_OTHER_ORGANISM	GOBP_DEFENSE_RESPONSE_TO_OTHER_ORGANISM	6.9e-10	1e-06	261	1212	40	23459	Abce1,Apoe,Ccl6,Ccl5,Cd14,Cd177,Clec4d,Cybb,Dhx9,Fcer1g,Gbp2,Gzmb,Hk1,H2-Aa,H2-Ab1,Ighm,Irf2,Jagn1,Klrd1,Lck,Lcn2,Lgals3,Lyz2,Mpeg1,Mt2,Nmi,Plac8,Polr3e,Psmd10,Serpinb9,Sh2d1a,Sirpa,Trbc1,Trbc2,Tyrobp,Vim,Was,Xcl1,Zc3hav1,Zfp715
GOBP_T_CELL_RECEPTOR_SIGNALING_PATHWAY	GOBP_T_CELL_RECEPTOR_SIGNALING_PATHWAY	4e-08	5e-05	261	194	14	23459	Ada,Gbp2,H2-Aa,H2-Ab1,Lck,Lgals3,Nfkbiz,Prkcq,Psmd10,Sh2d1a,Trac,Trbc1,Trbc2,Was
GOBP_CELL_ACTIVATION	GOBP_CELL_ACTIVATION	7.8e-08	8.3e-05	261	1494	41	23459	Ada,Apoe,Atg5,Ccl5,Cd14,Cd177,Cd22,Cd63,Cd8b1,Clec4d,Ctsb,Cxcl2,Cybb,Eomes,Fcer1g,Gon4l,Gpnmb,Ighm,Lck,Lcn2,Lgals3,Lrg1,Lyz2,Mmp8,Mt1,Mt2,Nfkbiz,Nmi,Orm1,Pibf1,Plac8,Prkcq,Psap,Rif1,Sirpa,Trbc1,Trbc2,Tyrobp,Was,Xcl1,Yy1
GOBP_LEUKOCYTE_MEDIATED_IMMUNITY	GOBP_LEUKOCYTE_MEDIATED_IMMUNITY	1.6e-07	0.00015	261	922	30	23459	Cd14,Cd177,Cd63,Clec4d,Ctsb,Cxcl2,Cybb,Fcer1g,Gzmb,H2-Ab1,Ighm,Jagn1,Klrd1,Lcn2,Lgals3,Lrg1,Lyz2,Mmp8,Orm1,Plac8,Psap,Rif1,Serpinb9,Sh2d1a,Sirpa,Trbc1,Trbc2,Tyrobp,Was,Xcl1
GOBP_REGULATION_OF_IMMUNE_RESPONSE	GOBP_REGULATION_OF_IMMUNE_RESPONSE	2e-07	0.00017	261	986	31	23459	Abce1,Ada,Apoe,Ccl5,Cd177,Cd22,Cd300ld,Cd8b1,Clec4d,Dhx9,Fcer1g,Gbp2,H2-Aa,H2-Ab1,Ighm,Klrd1,Lck,Lgals3,Nfkbiz,Nmi,Prkcq,Psmd10,Rif1,Serpinb9,Sh2d1a,Trac,Trbc1,Trbc2,Tyrobp,Was,Xcl1
GOBP_POSITIVE_REGULATION_OF_IMMUNE_RESPONSE	GOBP_POSITIVE_REGULATION_OF_IMMUNE_RESPONSE	4.9e-07	0.00037	261	765	26	23459	Ada,Ccl5,Cd177,Cd22,Clec4d,Dhx9,Fcer1g,Gbp2,H2-Aa,H2-Ab1,Ighm,Klrd1,Lck,Lgals3,Nfkbiz,Nmi,Prkcq,Psmd10,Rif1,Sh2d1a,Trac,Trbc1,Trbc2,Tyrobp,Was,Xcl1
GOBP_RESPONSE_TO_CYTOKINE	GOBP_RESPONSE_TO_CYTOKINE	6.5e-07	0.00044	261	1152	33	23459	Abce1,Ccl6,Ccl5,Ccr5,Cd14,Cxcl2,Cxcr6,Dhx9,Fcer1g,Gbp2,H2-Aa,H2-Ab1,Il1r2,Irf2,Jagn1,Lcn2,Madd,Mapk13,Mrpl15,Mt1,Mt2,Nmi,Psmd10,Rif1,Sirpa,Snx10,Taf9,Tyms,Ugcg,Vim,Was,Xcl1,Yy1
GOBP_INFLAMMATORY_RESPONSE	GOBP_INFLAMMATORY_RESPONSE	9.2e-07	0.00057	261	740	25	23459	Ada,Apoe,Ccl6,Ccl5,Ccr5,Cd14,Cma1,Cxcl2,Cxcr6,Cybb,Cysltr1,Dhx9,Hk1,Il1r2,Lyz2,Mapk13,Mmp8,Neat1,Nfkbiz,Nmi,Orm1,Prkcq,Sirpa,Vps35,Xcl1
GOBP_CELLULAR_HOMEOSTASIS	GOBP_CELLULAR_HOMEOSTASIS	1.4e-06	0.00082	261	916	28	23459	Apoe,Atg5,Atp13a2,Ccdc47,Ccl6,Ccl5,Ccr5,Cfl2,Chmp2b,Cma1,Cxcr6,Cybb,Cysltr1,Eny2,Foxk1,Hk1,Hmgn3,Jagn1,Lck,Lcn2,Mt1,Mt2,Nedd8,Pole4,Slc39a6,Stim1,Trpm7,Xcl1
GOBP_ANTIGEN_RECEPTOR_MEDIATED_SIGNALING_PATHWAY	GOBP_ANTIGEN_RECEPTOR_MEDIATED_SIGNALING_PATHWAY	1.6e-06	0.00086	261	342	16	23459	Ada,Cd22,Gbp2,H2-Aa,H2-Ab1,Ighm,Lck,Lgals3,Nfkbiz,Prkcq,Psmd10,Sh2d1a,Trac,Trbc1,Trbc2,Was
GOBP_RESPONSE_TO_INTERFERON_GAMMA	GOBP_RESPONSE_TO_INTERFERON_GAMMA	1.9e-06	0.00092	261	193	12	23459	Ccl6,Ccl5,Gbp2,H2-Aa,H2-Ab1,Irf2,Mt2,Nmi,Sirpa,Vim,Was,Xcl1
GOBP_REGULATION_OF_IMMUNE_SYSTEM_PROCESS	GOBP_REGULATION_OF_IMMUNE_SYSTEM_PROCESS	2e-06	0.00095	261	1570	39	23459	Abce1,Ada,Ago1,Apoe,Atg5,Ccl5,Cd177,Cd22,Cd300ld,Cd8b1,Clec4d,Dhx9,Fcer1g,Gbp2,Gpnmb,Hk1,H2-Aa,H2-Ab1,Ighm,Klrd1,Lck,Lgals3,Mmp8,Nfkbiz,Nmi,Orm1,Pibf1,Prkcq,Psmd10,Rif1,Serpinb9,Sh2d1a,Sirpa,Trac,Trbc1,Trbc2,Tyrobp,Was,Xcl1
GOBP_IMMUNE_RESPONSE_REGULATING_SIGNALING_PATHWAY	GOBP_IMMUNE_RESPONSE_REGULATING_SIGNALING_PATHWAY	2.4e-06	0.001	261	531	20	23459	Ada,Cd22,Clec4d,Fcer1g,Gbp2,H2-Aa,H2-Ab1,Ighm,Klrd1,Lck,Lgals3,Nfkbiz,Prkcq,Psmd10,Sh2d1a,Trac,Trbc1,Trbc2,Tyrobp,Was
GOBP_MYELOID_LEUKOCYTE_MEDIATED_IMMUNITY	GOBP_MYELOID_LEUKOCYTE_MEDIATED_IMMUNITY	6e-06	0.0025	261	565	20	23459	Cd14,Cd177,Cd63,Clec4d,Ctsb,Cxcl2,Cybb,Fcer1g,Jagn1,Lcn2,Lgals3,Lrg1,Lyz2,Mmp8,Orm1,Plac8,Psap,Serpinb9,Sirpa,Tyrobp
GOBP_POSITIVE_REGULATION_OF_IMMUNE_SYSTEM_PROCESS	GOBP_POSITIVE_REGULATION_OF_IMMUNE_SYSTEM_PROCESS	7.8e-06	0.0031	261	1059	29	23459	Ada,Ccl5,Cd177,Cd22,Clec4d,Dhx9,Fcer1g,Gbp2,Hk1,H2-Aa,H2-Ab1,Ighm,Klrd1,Lck,Lgals3,Mmp8,Nfkbiz,Nmi,Prkcq,Psmd10,Rif1,Sh2d1a,Sirpa,Trac,Trbc1,Trbc2,Tyrobp,Was,Xcl1
GOBP_MYELOID_LEUKOCYTE_ACTIVATION	GOBP_MYELOID_LEUKOCYTE_ACTIVATION	8.2e-06	0.0031	261	679	22	23459	Ccl5,Cd14,Cd177,Cd63,Clec4d,Ctsb,Cxcl2,Cybb,Fcer1g,Lcn2,Lgals3,Lrg1,Lyz2,Mmp8,Mt1,Mt2,Nmi,Orm1,Plac8,Psap,Sirpa,Tyrobp
GOBP_ACTIVATION_OF_IMMUNE_RESPONSE	GOBP_ACTIVATION_OF_IMMUNE_RESPONSE	9.2e-06	0.0033	261	582	20	23459	Ada,Cd22,Clec4d,Fcer1g,Gbp2,H2-Aa,H2-Ab1,Ighm,Klrd1,Lck,Lgals3,Nfkbiz,Prkcq,Psmd10,Sh2d1a,Trac,Trbc1,Trbc2,Tyrobp,Was
GOBP_CELL_ACTIVATION_INVOLVED_IN_IMMUNE_RESPONSE	GOBP_CELL_ACTIVATION_INVOLVED_IN_IMMUNE_RESPONSE	9.6e-06	0.0033	261	738	23	23459	Ada,Cd14,Cd177,Cd63,Clec4d,Ctsb,Cxcl2,Cybb,Eomes,Fcer1g,Lcn2,Lgals3,Lrg1,Lyz2,Mmp8,Nfkbiz,Nmi,Orm1,Plac8,Psap,Rif1,Sirpa,Tyrobp
GOBP_LYMPHOCYTE_ACTIVATION	GOBP_LYMPHOCYTE_ACTIVATION	1.8e-05	0.0058	261	768	23	23459	Ada,Atg5,Ccl5,Cd22,Cd8b1,Eomes,Fcer1g,Gon4l,Gpnmb,Ighm,Lck,Lgals3,Nfkbiz,Pibf1,Prkcq,Rif1,Sirpa,Trbc1,Trbc2,Tyrobp,Was,Xcl1,Yy1
GOBP_DEOXYRIBONUCLEOSIDE_TRIPHOSPHATE_METABOLIC_PROCESS	GOBP_DEOXYRIBONUCLEOSIDE_TRIPHOSPHATE_METABOLIC_PROCESS	1.9e-05	0.0058	261	15	4	23459	Ada,Dctpp1,Dtymk,Tyms
GOBP_REGULATION_OF_CELL_ACTIVATION	GOBP_REGULATION_OF_CELL_ACTIVATION	2e-05	0.0059	261	666	21	23459	Ada,Apoe,Ccl5,Cd177,Cd22,Clec4d,Fcer1g,Gpnmb,Ighm,Lck,Lgals3,Mmp8,Nfkbiz,Pibf1,Prkcq,Rif1,Sirpa,Trbc1,Trbc2,Tyrobp,Xcl1
GOBP_REGULATION_OF_DEFENSE_RESPONSE	GOBP_REGULATION_OF_DEFENSE_RESPONSE	2e-05	0.0059	261	667	21	23459	Abce1,Ada,Apoe,Ccl5,Clec4d,Cma1,Dhx9,Fcer1g,Klrd1,Mapk13,Mmp8,Neat1,Nfkbiz,Nmi,Psmd10,Serpinb9,Sh2d1a,Sirpa,Tyrobp,Vps35,Xcl1
GOBP_ZINC_ION_HOMEOSTASIS	GOBP_ZINC_ION_HOMEOSTASIS	2.2e-05	0.0061	261	31	5	23459	Atp13a2,Lck,Mt1,Mt2,Slc39a6
GOBP_PYRIMIDINE_DEOXYRIBONUCLEOSIDE_TRIPHOSPHATE_METABOLIC_PROCESS	GOBP_PYRIMIDINE_DEOXYRIBONUCLEOSIDE_TRIPHOSPHATE_METABOLIC_PROCESS	2.7e-05	0.0071	261	6	3	23459	Dctpp1,Dtymk,Tyms
GOBP_METAL_ION_HOMEOSTASIS	GOBP_METAL_ION_HOMEOSTASIS	2.9e-05	0.0076	261	631	20	23459	Apoe,Atg5,Atp13a2,Ccdc47,Ccl6,Ccl5,Ccr5,Cxcr6,Cysltr1,Lck,Lcn2,Mllt6,Mt1,Mt2,Nedd8,Slc39a6,Snx10,Stim1,Trpm7,Xcl1
GOBP_NEUTROPHIL_MIGRATION	GOBP_NEUTROPHIL_MIGRATION	3e-05	0.0076	261	109	8	23459	Ccl6,Ccl5,Cd177,Cxcl2,Fcer1g,Jagn1,Lgals3,Xcl1
GOBP_DIVALENT_INORGANIC_CATION_HOMEOSTASIS	GOBP_DIVALENT_INORGANIC_CATION_HOMEOSTASIS	3.5e-05	0.0084	261	486	17	23459	Apoe,Atg5,Atp13a2,Ccdc47,Ccl6,Ccl5,Ccr5,Cxcr6,Cysltr1,Lck,Mt1,Mt2,Slc39a6,Snx10,Stim1,Trpm7,Xcl1
GOBP_CHEMICAL_HOMEOSTASIS	GOBP_CHEMICAL_HOMEOSTASIS	4.1e-05	0.0095	261	1158	29	23459	Apoc4,Apoe,Atg5,Atp13a2,Ccdc47,Ccl6,Ccl5,Ccr5,Cma1,Cxcr6,Cysltr1,Eny2,Foxk1,Hk1,Hmgn3,Jagn1,Lck,Lcn2,Mllt6,Mt1,Mt2,Napsa,Nedd8,Slc39a6,Snx10,Stim1,Trpm7,Ugcg,Xcl1

### Sheet: NK cell GO BP
	label	pval	fdr	signature	geneset	overlap	background	hits
GOBP_CELL_ACTIVATION	GOBP_CELL_ACTIVATION	5.7e-11	2.5e-07	408	1494	63	23459	Anxa2,Apoe,Arg2,Atm,2310033P09Rik,Capn3,Ccl2,Ccl5,Cd14,Cd177,Cd24a,Cd36,Cd3g,Cd44,Cd63,Cep290,Cfp,Chil1,Clec7a,Cst7,Ctss,Cxcl2,Cybb,Cyfip1,Eif2ak4,Fer,Gnaq,Gon4l,Hbb-bt,H2-Oa,Hp,Hspa1a,Hspa1b,Il1a,Il1b,Il6,Irf2bp2,Klrk1,Lamp2,Lcn2,Lgals1,Pirb,Lrg1,Lyz2,Mmp8,Mt1,Nfam1,Nfkbiz,Orm1,Pibf1,Pik3ca,Plac8,Ppp3cb,Psmd7,Pycard,Serpinb1a,Sirpa,Slpi,Spn,Tgfbr1,Thbs1,Vav2,Xcl1
GOBP_MYELOID_LEUKOCYTE_ACTIVATION	GOBP_MYELOID_LEUKOCYTE_ACTIVATION	7.6e-11	2.5e-07	408	679	39	23459	Anxa2,Atm,2310033P09Rik,Ccl5,Cd14,Cd177,Cd36,Cd44,Cd63,Cep290,Cfp,Chil1,Cst7,Ctss,Cxcl2,Cybb,Cyfip1,Fer,Hbb-bt,Hp,Hspa1a,Hspa1b,Il6,Lamp2,Lcn2,Pirb,Lrg1,Lyz2,Mmp8,Mt1,Nfam1,Orm1,Plac8,Psmd7,Pycard,Serpinb1a,Sirpa,Slpi,Thbs1
GOBP_MYELOID_LEUKOCYTE_MEDIATED_IMMUNITY	GOBP_MYELOID_LEUKOCYTE_MEDIATED_IMMUNITY	9.9e-11	2.5e-07	408	565	35	23459	Anxa2,2310033P09Rik,Cd14,Cd177,Cd36,Cd44,Cd63,Cep290,Cfp,Chil1,Ctss,Cxcl2,Cybb,Cyfip1,Fer,Hbb-bt,Hp,Hspa1a,Hspa1b,Il6,Lamp2,Lcn2,Pirb,Lrg1,Lyz2,Mmp8,Nfam1,Orm1,Plac8,Psmd7,Pycard,Serpinb1a,Serpinb9,Sirpa,Slpi
GOBP_IMMUNE_EFFECTOR_PROCESS	GOBP_IMMUNE_EFFECTOR_PROCESS	2.3e-10	3.9e-07	408	1321	57	23459	Anxa2,2310033P09Rik,Cd14,Cd177,Cd36,Cd3g,Cd44,Cd63,Cep290,Cfp,Chil1,Clec7a,Ctss,Cxcl2,Cybb,Cyfip1,Eif2ak4,Exosc4,Fer,Gbp2,Gzmb,Hbb-bt,Hk1,Hp,Hspa1a,Hspa1b,Ifitm1,Ifitm3,Il1b,Il6,Klrk1,Lamp2,Lcn2,Lgals1,Pirb,Lrg1,Lsm14a,Lyz2,Mmp8,Nfam1,Nfkbiz,Orm1,Pik3ca,Plac8,Ppp3cb,Psmd7,Pycard,Sec14l1,Serpinb1a,Serpinb9,Sirpa,Slpi,Spn,Usp15,Vav2,Wipf1,Xcl1
GOBP_INFLAMMATORY_RESPONSE	GOBP_INFLAMMATORY_RESPONSE	2.6e-10	3.9e-07	408	740	40	23459	Apoe,Atm,Ccl2,Ccl6,Ccl4,Ccl5,Ccl12,Ccr1,Cd14,Cd36,Cd44,Chil1,Clec7a,Cma1,Cst7,Cxcl2,Cybb,Cysltr1,Hk1,Hp,Il1a,Il1b,Il1r2,Il6,Lyz2,Mapk13,Mmp8,Nfam1,Nfkbiz,Nfx1,Orm1,Plaa,Psma1,Pycard,Rb1,Rel,Sirpa,Thbs1,Vps35,Xcl1
GOBP_CELL_ACTIVATION_INVOLVED_IN_IMMUNE_RESPONSE	GOBP_CELL_ACTIVATION_INVOLVED_IN_IMMUNE_RESPONSE	8.4e-10	1e-06	408	738	39	23459	Anxa2,2310033P09Rik,Cd14,Cd177,Cd36,Cd44,Cd63,Cep290,Cfp,Chil1,Clec7a,Ctss,Cxcl2,Cybb,Cyfip1,Eif2ak4,Fer,Hbb-bt,Hp,Hspa1a,Hspa1b,Il6,Lamp2,Lcn2,Lgals1,Pirb,Lrg1,Lyz2,Mmp8,Nfam1,Nfkbiz,Orm1,Plac8,Psmd7,Pycard,Serpinb1a,Sirpa,Slpi,Spn
GOBP_EXOCYTOSIS	GOBP_EXOCYTOSIS	3.1e-09	3.3e-06	408	908	43	23459	Anxa2,2310033P09Rik,Ccl5,Ccl12,Ccr1,Cd14,Cd177,Cd36,Cd44,Cd63,Cep290,Cfp,Chil1,Ctss,Ctsw,Cxcl2,Cybb,Cyfip1,Exoc5,Fer,Hbb-bt,Hp,Hspa1a,Hspa1b,Lamp2,Lcn2,Pirb,Llgl1,Lrg1,Lyz2,Mmp8,Nfam1,Orm1,Plac8,Ppp3cb,Psmd7,Pycard,Rab8b,Serpinb1a,Sirpa,Slpi,Stxbp5,Thbs1
GOBP_RESPONSE_TO_INTERLEUKIN_1	GOBP_RESPONSE_TO_INTERLEUKIN_1	8.6e-09	8.1e-06	408	193	18	23459	Ccl2,Ccl6,Ccl4,Ccl5,Ccl12,Chil1,Gbp2,Il1a,Il1b,Il1r2,Il6,Map3k3,Mapk13,Psma1,Psmd7,Pycard,Sirpa,Xcl1
GOBP_DEFENSE_RESPONSE	GOBP_DEFENSE_RESPONSE	1.3e-08	1.1e-05	408	1754	64	23459	Apoe,Arg2,Atm,Ccl2,Ccl6,Ccl4,Ccl5,Ccl12,Ccr1,Cd14,Cd177,Cd36,Cd44,Cfp,Chil1,Clec7a,Cma1,Cst7,Cxcl2,Cybb,Cysltr1,Eif2ak4,Exosc4,Fer,Gbp2,Gzmb,Hk1,Hp,Ifitm1,Ifitm3,Il1a,Il1b,Il1r2,Il6,Klk1,Klrk1,Lcn2,Pirb,Lsm14a,Lyz2,Mapk13,Mmp8,Mpeg1,Nfam1,Nfkbiz,Nfx1,Orm1,Plaa,Plac8,Psma1,Psmd7,Pycard,Rb1,Rel,Sec14l1,Serpinb9,Sirpa,Slpi,Spn,1810058I24Rik,Thbs1,Usp15,Vps35,Xcl1
GOBP_RESPONSE_TO_BIOTIC_STIMULUS	GOBP_RESPONSE_TO_BIOTIC_STIMULUS	3.1e-08	2.3e-05	408	1593	59	23459	Apoe,Arg2,Ccdc186,Ccl2,Ccl6,Ccl4,Ccl5,Ccl12,Cd14,Cd177,Cd24a,Cd36,Cd44,Cdk6,Cfp,Clec7a,Cxcl2,Cybb,Eif2ak4,Exosc4,Fer,Gbp2,Gzma,Gzmb,Hdac2,Hk1,Hnrnpul1,Hp,Hpgd,Ifitm1,Ifitm3,Il1a,Il1b,Il6,Klk1,Klrk1,Lcn2,Pirb,Lrg1,Lsm14a,Lyz2,Mpeg1,Plaa,Plac8,Psma1,Psmd7,Pycard,Rel,Sec14l1,Serpinb9,Sirpa,Slpi,Spn,1810058I24Rik,Trac,Usp15,Wipf1,Xcl1,Xpr1
GOBP_LEUKOCYTE_MEDIATED_IMMUNITY	GOBP_LEUKOCYTE_MEDIATED_IMMUNITY	4.2e-08	2.9e-05	408	922	41	23459	Anxa2,2310033P09Rik,Cd14,Cd177,Cd36,Cd44,Cd63,Cep290,Cfp,Chil1,Clec7a,Ctss,Cxcl2,Cybb,Cyfip1,Fer,Gzmb,Hbb-bt,Hp,Hspa1a,Hspa1b,Il1b,Il6,Klrk1,Lamp2,Lcn2,Pirb,Lrg1,Lyz2,Mmp8,Nfam1,Orm1,Plac8,Ppp3cb,Psmd7,Pycard,Serpinb1a,Serpinb9,Sirpa,Slpi,Xcl1
GOBP_REGULATION_OF_NATURAL_KILLER_CELL_CHEMOTAXIS	GOBP_REGULATION_OF_NATURAL_KILLER_CELL_CHEMOTAXIS	8.3e-08	5.2e-05	408	8	5	23459	Ccl2,Ccl4,Ccl5,Klrk1,Xcl1
GOBP_NATURAL_KILLER_CELL_CHEMOTAXIS	GOBP_NATURAL_KILLER_CELL_CHEMOTAXIS	3.6e-07	0.00021	408	10	5	23459	Ccl2,Ccl4,Ccl5,Klrk1,Xcl1
GOBP_POSITIVE_REGULATION_OF_TUMOR_NECROSIS_FACTOR_SUPERFAMILY_CYTOKINE_PRODUCTION	GOBP_POSITIVE_REGULATION_OF_TUMOR_NECROSIS_FACTOR_SUPERFAMILY_CYTOKINE_PRODUCTION	4.7e-07	0.00025	408	90	11	23459	Cd14,Cd36,Clec7a,Hdac2,Il1a,Il6,Mmp8,Orm1,Pycard,Spn,Thbs1
GOBP_REGULATION_OF_IMMUNE_SYSTEM_PROCESS	GOBP_REGULATION_OF_IMMUNE_SYSTEM_PROCESS	5.7e-07	0.00028	408	1570	55	23459	Ankrd54,Apoe,Arg2,Atm,Ccl2,Ccl4,Ccl5,Ccl12,Ccr1,Cd177,Cd24a,Cd300ld,Cd36,Cd3g,Cdk6,Cfp,Clec7a,Cst7,Cyfip1,Eif2ak4,Fer,Gbp2,Hk1,H2-Oa,Hspa1a,Hspa1b,Ifitm1,Il1a,Il1b,Il6,Klrk1,Lgals1,Pirb,Lsm14a,Mmp8,Nfam1,Nfkbiz,Orm1,Pibf1,Pik3ca,Pilrb2,Ppp3cb,Psma1,Psmd7,Pycard,Rb1,Sec14l1,Serpinb9,Sirpa,Spn,Thbs1,Trac,Vav2,Wipf1,Xcl1
GOBP_SECRETION	GOBP_SECRETION	8.3e-07	0.00038	408	1466	52	23459	Anxa2,Apoe,2310033P09Rik,Ccdc186,Ccl5,Ccl12,Ccr1,Cd14,Cd177,Cd36,Cd44,Cd63,Cep290,Cfp,Chil1,Cklf,Ctss,Ctsw,Cxcl2,Cybb,Cyfip1,Exoc5,Fer,Frmd4a,Hbb-bt,Hp,Hspa1a,Hspa1b,Il1a,Il1b,Il6,Lamp2,Lcn2,Pirb,Llgl1,Lrg1,Lyz2,Mmp8,Mpc2,Nfam1,Orm1,Plac8,Ppfia4,Ppp3cb,Psmd7,Pycard,Rab8b,Serpinb1a,Sirpa,Slpi,Stxbp5,Thbs1
GOBP_INTERLEUKIN_1_PRODUCTION	GOBP_INTERLEUKIN_1_PRODUCTION	8.8e-07	0.00038	408	116	12	23459	Arg2,Cd36,Clec7a,Hdac2,Hk1,Il1r2,Il6,Orm1,Pycard,Serpinb1a,Sirpa,1810058I24Rik
GOBP_TUMOR_NECROSIS_FACTOR_SUPERFAMILY_CYTOKINE_PRODUCTION	GOBP_TUMOR_NECROSIS_FACTOR_SUPERFAMILY_CYTOKINE_PRODUCTION	9.2e-07	0.00038	408	161	14	23459	Arg2,Cd14,Cd36,Clec7a,Hdac2,Il1a,Il6,Pirb,Mmp8,Orm1,Pycard,Sirpa,Spn,Thbs1
GOBP_RESPONSE_TO_CYTOKINE	GOBP_RESPONSE_TO_CYTOKINE	2.2e-06	0.00085	408	1152	43	23459	Anxa2,Bclaf1,Ccl2,Ccl6,Ccl4,Ccl5,Ccl12,Ccr1,Cd14,Cd24a,Cd36,Cd44,Chil1,Cxcl2,Fer,Gbp2,Hspa1a,Hspa1b,Ifitm1,Ifitm3,Il1a,Il1b,Il1r2,Il6,Lcn2,Pirb,Lsm14a,Map3k3,Mapk13,Mkks,Mt1,Pfkp,Pik3ca,Ppp3cb,Psma1,Psmd7,Pycard,Rel,Sirpa,Snrpa1,Thbs1,Ugcg,Xcl1
GOBP_CYTOKINE_PRODUCTION	GOBP_CYTOKINE_PRODUCTION	2.3e-06	0.00085	408	773	33	23459	Arg2,Cd14,Cd24a,Cd36,Chil1,Clec7a,Cma1,Gbp2,Hdac2,Hk1,Hspa1a,Hspa1b,Il1a,Il1b,Il1r2,Il6,Pirb,Lrrfip1,Mapk13,Mmp8,Nfam1,Nutf2,Orm1,Pibf1,Pycard,Rel,Serpinb1a,Sirpa,Spn,1810058I24Rik,Suz12,Thbs1,Xcl1
GOBP_CYTOKINE_MEDIATED_SIGNALING_PATHWAY	GOBP_CYTOKINE_MEDIATED_SIGNALING_PATHWAY	2.4e-06	0.00086	408	775	33	23459	Anxa2,Ccl2,Ccl6,Ccl4,Ccl5,Ccl12,Ccr1,Cd24a,Cd36,Cd44,Cxcl2,Fer,Gbp2,Hspa1a,Hspa1b,Ifitm1,Ifitm3,Il1a,Il1b,Il1r2,Il6,Lcn2,Pirb,Lsm14a,Map3k3,Mkks,Pik3ca,Psma1,Psmd7,Pycard,Snrpa1,Ugcg,Xcl1
GOBP_MONONUCLEAR_CELL_MIGRATION	GOBP_MONONUCLEAR_CELL_MIGRATION	2.9e-06	0.00097	408	177	14	23459	Ccl2,Ccl6,Ccl4,Ccl5,Ccl12,Ccr1,Cklf,Il6,Klrk1,Pycard,Sirpa,Spn,Thbs1,Xcl1
GOBP_DEFENSE_RESPONSE_TO_OTHER_ORGANISM	GOBP_DEFENSE_RESPONSE_TO_OTHER_ORGANISM	3.5e-06	0.0011	408	1212	44	23459	Apoe,Arg2,Ccl2,Ccl6,Ccl4,Ccl5,Ccl12,Cd14,Cd177,Cd36,Cd44,Cfp,Clec7a,Cybb,Eif2ak4,Exosc4,Fer,Gbp2,Gzmb,Hk1,Hp,Ifitm1,Ifitm3,Il6,Klk1,Klrk1,Lcn2,Pirb,Lsm14a,Lyz2,Mpeg1,Plac8,Psma1,Psmd7,Pycard,Rel,Sec14l1,Serpinb9,Sirpa,Slpi,Spn,1810058I24Rik,Usp15,Xcl1
GOBP_RESPONSE_TO_BACTERIUM	GOBP_RESPONSE_TO_BACTERIUM	4.3e-06	0.0013	408	760	32	23459	Arg2,Ccdc186,Ccl2,Ccl5,Cd14,Cd24a,Cd36,Cfp,Cxcl2,Fer,Gbp2,Gzma,Hdac2,Hp,Hpgd,Il1a,Il1b,Il6,Klk1,Lcn2,Pirb,Lrg1,Lyz2,Mpeg1,Plaa,Plac8,Pycard,Serpinb9,Sirpa,Slpi,Spn,Trac
GOBP_MONOCYTE_CHEMOTAXIS	GOBP_MONOCYTE_CHEMOTAXIS	5.4e-06	0.0016	408	56	8	23459	Ccl2,Ccl6,Ccl4,Ccl5,Ccl12,Ccr1,Il6,Xcl1
GOBP_LYMPHOCYTE_CHEMOTAXIS	GOBP_LYMPHOCYTE_CHEMOTAXIS	6.1e-06	0.0018	408	57	8	23459	Ccl2,Ccl6,Ccl4,Ccl5,Ccl12,Cklf,Klrk1,Xcl1
GOBP_POSITIVE_REGULATION_OF_CYTOKINE_PRODUCTION	GOBP_POSITIVE_REGULATION_OF_CYTOKINE_PRODUCTION	6.5e-06	0.0018	408	426	22	23459	Cd14,Cd36,Clec7a,Hdac2,Hk1,Hspa1a,Hspa1b,Il1a,Il1b,Il6,Pirb,Lrrfip1,Mapk13,Mmp8,Nfam1,Orm1,Pibf1,Pycard,Spn,1810058I24Rik,Thbs1,Xcl1
GOBP_INTERLEUKIN_1_BETA_PRODUCTION	GOBP_INTERLEUKIN_1_BETA_PRODUCTION	8.1e-06	0.0022	408	98	10	23459	Arg2,Cd36,Clec7a,Hk1,Il6,Orm1,Pycard,Serpinb1a,Sirpa,1810058I24Rik
GOBP_RNA_SPLICING	GOBP_RNA_SPLICING	1.1e-05	0.0029	408	441	22	23459	Aar2,Ahnak,Bud31,Cd2bp2,Clk3,Fxr1,Gemin7,Hnrnpm,Hnrnpul1,Hspa1a,Lsm4,Luc7l3,Prpf38a,Rbm22,Rsrc1,Snrpa1,Snrpd2,Srrm1,Tfip11,Thoc7,Zfp326,Zrsr2
GOBP_POSITIVE_REGULATION_OF_LEUKOCYTE_CELL_CELL_ADHESION	GOBP_POSITIVE_REGULATION_OF_LEUKOCYTE_CELL_CELL_ADHESION	1.2e-05	0.003	408	228	15	23459	Ccl2,Ccl5,Cd24a,Cd44,Il1a,Il1b,Il6,Klrk1,Lgals1,Pirb,Nfkbiz,Pik3ca,Pycard,Sirpa,Xcl1
GOBP_MITOTIC_CELL_CYCLE	GOBP_MITOTIC_CELL_CYCLE	1.4e-05	0.0033	408	998	37	23459	Atm,Ccl2,Cdca8,Cdk6,Cep290,Chmp2b,Chmp3,Cks1b,Cltc,Cul3,Fbxl17,Hspa1a,Hspa1b,Htt,Il1a,Il1b,Lig1,Lsm14a,Mnat1,Ncapd3,Nek7,Orc2,Orc6,Pcm1,Pibf1,Prim1,Psma1,Psmd7,Rb1,Sbds,Smc3,Smc4,Spast,Spice1,Tubgcp3,Usp16,Vcpip1
GOBP_MITOTIC_NUCLEAR_DIVISION	GOBP_MITOTIC_NUCLEAR_DIVISION	1.5e-05	0.0036	408	291	17	23459	Atm,Cdca8,Chmp2b,Cul3,Hspa1a,Hspa1b,Il1a,Il1b,Lsm14a,Ncapd3,Pibf1,Rb1,Smc3,Smc4,Spast,Spice1,Usp16
GOBP_REGULATION_OF_CELL_ACTIVATION	GOBP_REGULATION_OF_CELL_ACTIVATION	1.8e-05	0.0041	408	666	28	23459	Apoe,Arg2,Atm,Capn3,Ccl2,Ccl5,Cd177,Cd24a,Clec7a,Cst7,Fer,H2-Oa,Il1a,Il1b,Il6,Klrk1,Lgals1,Pirb,Mmp8,Nfam1,Nfkbiz,Pibf1,Pik3ca,Pycard,Sirpa,Spn,Thbs1,Xcl1
GOBP_LYMPHOCYTE_MIGRATION	GOBP_LYMPHOCYTE_MIGRATION	1.9e-05	0.0041	408	108	10	23459	Ccl2,Ccl6,Ccl4,Ccl5,Ccl12,Cklf,Klrk1,Pycard,Spn,Xcl1
GOBP_POSITIVE_REGULATION_OF_INTERLEUKIN_6_PRODUCTION	GOBP_POSITIVE_REGULATION_OF_INTERLEUKIN_6_PRODUCTION	1.9e-05	0.0041	408	86	9	23459	Cd36,Clec7a,Il1a,Il1b,Il6,Pirb,Mapk13,Mmp8,Pycard
GOBP_T_CELL_ACTIVATION	GOBP_T_CELL_ACTIVATION	2e-05	0.0041	408	458	22	23459	Arg2,Ccl2,Ccl5,Cd24a,Cd3g,Cd44,Clec7a,Eif2ak4,H2-Oa,Il1a,Il1b,Il6,Klrk1,Lgals1,Pirb,Nfkbiz,Pik3ca,Ppp3cb,Pycard,Sirpa,Spn,Xcl1
GOBP_POSITIVE_REGULATION_OF_IMMUNE_SYSTEM_PROCESS	GOBP_POSITIVE_REGULATION_OF_IMMUNE_SYSTEM_PROCESS	2.2e-05	0.0044	408	1059	38	23459	Ccl2,Ccl4,Ccl5,Ccl12,Ccr1,Cd177,Cd24a,Cd36,Cd3g,Cfp,Clec7a,Cyfip1,Eif2ak4,Fer,Gbp2,Hk1,Il1a,Il1b,Il6,Klrk1,Lgals1,Pirb,Lsm14a,Mmp8,Nfam1,Nfkbiz,Pik3ca,Psma1,Psmd7,Pycard,Rb1,Sirpa,Spn,Thbs1,Trac,Vav2,Wipf1,Xcl1
GOBP_POSITIVE_REGULATION_OF_SIGNALING	GOBP_POSITIVE_REGULATION_OF_SIGNALING	2.3e-05	0.0046	408	1693	53	23459	Anxa2,Apoe,Arl6ip5,Atf3,Atm,Bclaf1,Camta1,Ccdc88a,Ccl2,Ccl6,Ccl4,Ccl5,Ccl12,Ccr1,Cd14,Cd24a,Cd36,Cd44,Cd63,Chil1,Clec7a,Cyfip1,Eif2ak4,Hspa1a,Hspa1b,Htt,Il1b,Il6,Inpp5f,Lgals1,Pirb,Lrg1,Lsm14a,Map3k3,Mmp8,Mpc2,Nfam1,Pibf1,Pik3ca,Ppp3cb,Psma1,Psmd7,Pycard,Rab8b,Rel,Rnf146,Tgfbr1,Thbs1,Tmem33,Usp15,Vps35,Xcl1,Zdhhc17
GOBP_CELL_CYCLE_PROCESS	GOBP_CELL_CYCLE_PROCESS	3.1e-05	0.0059	408	1367	45	23459	Atm,Capn3,Ccl2,Cdca8,Cdk6,Cep290,Chmp2b,Chmp3,Cks1b,Cltc,Cul3,Eif2ak4,Fbxl17,Hspa1a,Hspa1b,Htt,Il1a,Il1b,Lig1,Llgl1,Lsm14a,Mnat1,Ncapd3,Nek7,Orc2,Orc6,Pcm1,Pibf1,Pold3,Prim1,Psma1,Psmd7,Rb1,Rybp,Sass6,Sbds,Smc3,Smc4,Spast,Spice1,Suz12,Tgfbr1,Thbs1,Tubgcp3,Usp16
GOBP_ERK1_AND_ERK2_CASCADE	GOBP_ERK1_AND_ERK2_CASCADE	3.2e-05	0.0059	408	308	17	23459	Apoe,Atf3,Ccl2,Ccl6,Ccl4,Ccl5,Ccl12,Ccr1,Cd36,Cd44,Chil1,Gbp2,Il1b,Pycard,Sirpa,Xcl1,Zdhhc17
GOBP_POSITIVE_REGULATION_OF_TRANSPORT	GOBP_POSITIVE_REGULATION_OF_TRANSPORT	3.7e-05	0.0068	408	886	33	23459	Anxa2,Apoe,Capn3,Ccl2,Ccl4,Ccl5,Ccr1,Cd14,Cd177,Cd36,Cd63,Cdh1,Cep290,Clec7a,Cltc,Ctss,Ehd3,Frmd4a,Gzmb,Htt,Il1a,Il1b,Mpc2,Nutf2,Pcm1,Plaa,Ppp3cb,Pycard,Rab8b,Rbm22,Sirpa,Stxbp5,Xcl1
GOBP_RNA_PROCESSING	GOBP_RNA_PROCESSING	3.8e-05	0.0069	408	927	34	23459	Aar2,Ahnak,Alkbh8,Atxn1,Bud31,Cd2bp2,Clk3,Ebna1bp2,Esf1,Exosc4,Fxr1,Gemin7,Hnrnpm,Hnrnpul1,Hspa1a,Il6,Lsm4,Luc7l3,Mnat1,Nvl,Prpf38a,Pus10,Rbm22,Rbm27,Rsrc1,Sbds,Snrpa1,Snrpd2,Srrm1,Tfip11,Thoc7,Thumpd1,Zfp326,Zrsr2
GOBP_REGULATION_OF_LYMPHOCYTE_CHEMOTAXIS	GOBP_REGULATION_OF_LYMPHOCYTE_CHEMOTAXIS	4e-05	0.0069	408	23	5	23459	Ccl2,Ccl4,Ccl5,Klrk1,Xcl1
GOBP_MITOTIC_SPINDLE_ORGANIZATION	GOBP_MITOTIC_SPINDLE_ORGANIZATION	4.2e-05	0.0069	408	118	10	23459	Chmp2b,Cltc,Hspa1a,Hspa1b,Lsm14a,Pibf1,Sbds,Smc3,Spast,Spice1
GOBP_RESPONSE_TO_VIRUS	GOBP_RESPONSE_TO_VIRUS	4.2e-05	0.0069	408	347	18	23459	Ccl4,Ccl5,Ccl12,Cdk6,Eif2ak4,Exosc4,Gbp2,Hnrnpul1,Ifitm1,Ifitm3,Il6,Pirb,Lsm14a,Pycard,Sec14l1,Usp15,Xcl1,Xpr1
GOBP_MICROTUBULE_CYTOSKELETON_ORGANIZATION_INVOLVED_IN_MITOSIS	GOBP_MICROTUBULE_CYTOSKELETON_ORGANIZATION_INVOLVED_IN_MITOSIS	4.3e-05	0.0069	408	143	11	23459	Chmp2b,Cltc,Hspa1a,Hspa1b,Htt,Lsm14a,Pibf1,Sbds,Smc3,Spast,Spice1
GOBP_POSITIVE_REGULATION_OF_MOLECULAR_FUNCTION	GOBP_POSITIVE_REGULATION_OF_MOLECULAR_FUNCTION	4.8e-05	0.0076	408	1696	52	23459	Abl2,Anxa2,Apoe,Arl6ip5,Bud31,Capn3,Ccdc88a,Ccl2,Ccl6,Ccl4,Ccl5,Ccl12,Cd24a,Cd36,Chil1,Cks1b,Clec7a,Ctss,Dnajb1,Ehd3,Fer,Gnaq,Hdac2,Hspa1a,Hspa1b,Htt,Il1b,Il6,Llgl1,Lrrfip1,Map3k3,Mmp8,Mnat1,Nek7,Nfam1,Nr4a2,Nus1,Nvl,Pibf1,Pik3ca,Pilrb2,Pkib,Plaa,Pycard,Rb1,S100a10,Stxbp5,Tax1bp3,Tgfbr1,Thbs1,Vav2,Xcl1
GOBP_MYELOID_LEUKOCYTE_MIGRATION	GOBP_MYELOID_LEUKOCYTE_MIGRATION	4.9e-05	0.0076	408	199	13	23459	Ccl2,Ccl6,Ccl4,Ccl5,Ccl12,Ccr1,Cd177,Cklf,Cxcl2,Il6,Sirpa,Thbs1,Xcl1
GOBP_POSITIVE_REGULATION_OF_INTERLEUKIN_8_PRODUCTION	GOBP_POSITIVE_REGULATION_OF_INTERLEUKIN_8_PRODUCTION	5.1e-05	0.0076	408	56	7	23459	Cd14,Clec7a,Hspa1a,Hspa1b,Il1b,Il6,Pycard
GOBP_REGULATION_OF_ANTIGEN_PROCESSING_AND_PRESENTATION_OF_PEPTIDE_OR_POLYSACCHARIDE_ANTIGEN_VIA_MHC_CLASS_II	GOBP_REGULATION_OF_ANTIGEN_PROCESSING_AND_PRESENTATION_OF_PEPTIDE_OR_POLYSACCHARIDE_ANTIGEN_VIA_MHC_CLASS_II	5.1e-05	0.0076	408	5	3	23459	H2-Oa,Pycard,Thbs1
GOBP_POSITIVE_REGULATION_OF_CYTOKINE_PRODUCTION_INVOLVED_IN_IMMUNE_RESPONSE	GOBP_POSITIVE_REGULATION_OF_CYTOKINE_PRODUCTION_INVOLVED_IN_IMMUNE_RESPONSE	5.7e-05	0.0084	408	57	7	23459	Cd36,Clec7a,Hk1,Il1b,Il6,Pirb,Xcl1
GOBP_REGULATION_OF_T_CELL_ACTIVATION	GOBP_REGULATION_OF_T_CELL_ACTIVATION	6.2e-05	0.0088	408	325	17	23459	Arg2,Ccl2,Ccl5,Cd24a,H2-Oa,Il1a,Il1b,Il6,Klrk1,Lgals1,Pirb,Nfkbiz,Pik3ca,Pycard,Sirpa,Spn,Xcl1
GOBP_POSITIVE_REGULATION_OF_CELL_ADHESION	GOBP_POSITIVE_REGULATION_OF_CELL_ADHESION	6.3e-05	0.0088	408	425	20	23459	Atm,Ccl2,Ccl5,Cd24a,Cd36,Cd44,Cdk6,Il1a,Il1b,Il6,Klrk1,Lgals1,Pirb,Nfkbiz,Pik3ca,Pycard,S100a10,Sirpa,Utrn,Xcl1
GOBP_LEUKOCYTE_CELL_CELL_ADHESION	GOBP_LEUKOCYTE_CELL_CELL_ADHESION	7e-05	0.0096	408	361	18	23459	Arg2,Ccl2,Ccl5,Cd177,Cd24a,Cd44,Il1a,Il1b,Il6,Klrk1,Lgals1,Pirb,Nfkbiz,Pik3ca,Pycard,Sirpa,Spn,Xcl1
GOBP_POSITIVE_REGULATION_OF_GENE_EXPRESSION	GOBP_POSITIVE_REGULATION_OF_GENE_EXPRESSION	7e-05	0.0096	408	1037	36	23459	Atm,Ccl5,Cd14,Cd36,Clec7a,Dhx29,Eif2ak4,Eif2s3x,Fxr1,Hdac2,Hk1,Hspa1a,Hspa1b,Il1a,Il1b,Il6,Larp4,Pirb,Lrrfip1,Mapk13,Med23,Mmp8,Nfam1,Orm1,Pibf1,Pycard,Rbm22,Serpinb9,Sertad1,Spn,1810058I24Rik,Tgfbr1,Thbs1,Usp16,Vps35,Xcl1
GOBP_REGULATION_OF_LYMPHOCYTE_MIGRATION	GOBP_REGULATION_OF_LYMPHOCYTE_MIGRATION	7.2e-05	0.0096	408	59	7	23459	Ccl2,Ccl4,Ccl5,Klrk1,Pycard,Spn,Xcl1
GOBP_SPINDLE_ORGANIZATION	GOBP_SPINDLE_ORGANIZATION	7.4e-05	0.0097	408	179	12	23459	Chmp2b,Cltc,Hspa1a,Hspa1b,Lsm14a,Nek7,Pibf1,Sbds,Smc3,Spast,Spice1,Tubgcp3
GOBP_REGULATION_OF_RESPONSE_TO_EXTERNAL_STIMULUS	GOBP_REGULATION_OF_RESPONSE_TO_EXTERNAL_STIMULUS	7.6e-05	0.0097	408	1000	35	23459	Apoe,Arg2,Atm,Camkmt,Capn3,Ccl2,Ccl4,Ccl5,Ccr1,Cd36,Cma1,Cst7,Eif2ak4,Il1b,Il6,Inpp5f,Klk8,Klrk1,Pirb,Lsm14a,Mapk13,Mkks,Mmp8,Nfkbiz,Psma1,Psmd7,Pycard,Rb1,Sec14l1,Serpinb9,Sirpa,Thbs1,Usp15,Vps35,Xcl1
GOBP_NEGATIVE_REGULATION_OF_RESPONSE_TO_STIMULUS	GOBP_NEGATIVE_REGULATION_OF_RESPONSE_TO_STIMULUS	7.8e-05	0.0098	408	1639	50	23459	Abl2,Apoe,Arg2,Arl6ip5,Atf3,Atm,Ccl2,Ccl5,Cd14,Cd44,Cdk6,Cst7,Cul3,Dhrs3,Fer,Gbp2,Hspa1a,Hspa1b,Htt,Il1a,Il1b,Il1r2,Il6,Inpp5f,Klk8,Klrk1,Pirb,Map3k3,Mkks,Nr4a2,Pibf1,Ppp3cb,Psma1,Psmd7,Pycard,Rb1,Rnf149,Sdhaf2,Sec14l1,Serpinb9,Sirpa,Strn3,Suz12,Tax1bp3,Tfip11,Tgfbr1,Thbs1,Trim33,Vps35,Xcl1
GOBP_NEGATIVE_REGULATION_OF_INTERFERON_BETA_PRODUCTION	GOBP_NEGATIVE_REGULATION_OF_INTERFERON_BETA_PRODUCTION	7.9e-05	0.0098	408	14	4	23459	Pirb,Pycard,Rel,Sirpa
GOBP_POSITIVE_REGULATION_OF_CELL_CELL_ADHESION	GOBP_POSITIVE_REGULATION_OF_CELL_CELL_ADHESION	8.2e-05	0.01	408	269	15	23459	Ccl2,Ccl5,Cd24a,Cd44,Il1a,Il1b,Il6,Klrk1,Lgals1,Pirb,Nfkbiz,Pik3ca,Pycard,Sirpa,Xcl1
GOBP_LEUKOCYTE_CHEMOTAXIS	GOBP_LEUKOCYTE_CHEMOTAXIS	8.5e-05	0.01	408	210	13	23459	Ccl2,Ccl6,Ccl4,Ccl5,Ccl12,Ccr1,Cklf,Cxcl2,Il6,Klrk1,Sbds,Thbs1,Xcl1
GOBP_POSITIVE_REGULATION_OF_ORGANELLE_ORGANIZATION	GOBP_POSITIVE_REGULATION_OF_ORGANELLE_ORGANIZATION	8.6e-05	0.01	408	578	24	23459	Anxa2,Arpc5l,Atm,Ccdc88a,Cct6a,Cul3,Cyfip1,Ddhd1,Fer,Gzmb,Hspa1a,Hspa1b,Htt,Il1a,Il1b,Nek7,Ogt,Pkib,Pycard,Rb1,S100a10,Spast,Tgfbr1,Vps35
GOBP_INTERLEUKIN_10_PRODUCTION	GOBP_INTERLEUKIN_10_PRODUCTION	8.9e-05	0.01	408	61	7	23459	Clec7a,Il6,Pirb,Mmp8,Pibf1,Pycard,Xcl1
GOBP_MODULATION_OF_PROCESS_OF_OTHER_ORGANISM	GOBP_MODULATION_OF_PROCESS_OF_OTHER_ORGANISM	8.9e-05	0.01	408	129	10	23459	Anxa2,Apoe,Ccl4,Ccl5,Ccl12,Clec7a,Eif2ak4,Mpeg1,Serpinb9,Slpi
GOBP_PROTEIN_CONTAINING_COMPLEX_SUBUNIT_ORGANIZATION	GOBP_PROTEIN_CONTAINING_COMPLEX_SUBUNIT_ORGANIZATION	9.2e-05	0.01	408	1874	55	23459	Aar2,Apoe,Arpc5l,Atm,Capn3,Capzb,Cd2bp2,Cd36,Cd3g,Cenpm,Chchd1,Chmp2b,Chmp3,Clec7a,Clint1,Cltc,Cul3,Cyfip1,Dhx29,Ehd3,Eif2s3x,Fer,Gemin7,Hspa1a,Hspa1b,Lamp2,Llgl1,Lsm4,Luc7l3,Mkks,Mnat1,Mrpl13,Mrpl16,Mrpl18,Mrpl32,Mrpl42,Mrps35,Ndufb6,Ndufv2,Pik3ca,Pilrb2,Pycard,Rb1,Sdhaf2,Sh3bgr,Snrpd2,Spast,1810058I24Rik,Stx5a,Stxbp5,Tfip11,Tubgcp3,Usp16,Wipf1,Zrsr2

### Sheet: Grans GO BP
	label	pval	fdr	signature	geneset	overlap	background	hits
GOBP_CELL_ACTIVATION_INVOLVED_IN_IMMUNE_RESPONSE	GOBP_CELL_ACTIVATION_INVOLVED_IN_IMMUNE_RESPONSE	1.6e-16	1.2e-12	178	738	33	23459	Adam8,Anxa1,2310033P09Rik,C3ar1,Camp,Cd14,Cd177,Cd63,Chil1,Ctsc,Cybb,Dync1h1,Hp,Icam1,Itgav,Kpnb1,Lcn2,Lgals1,Lgals3,Pirb,Lrg1,Ltf,Lyz2,Mcemp1,Mgst1,Plaur,Prdx6,Rif1,Ear2,Rora,S100a8,S100a9,Serpinb1a
GOBP_MYELOID_LEUKOCYTE_MEDIATED_IMMUNITY	GOBP_MYELOID_LEUKOCYTE_MEDIATED_IMMUNITY	3.8e-16	1.4e-12	178	565	29	23459	Adam8,2310033P09Rik,C3ar1,Camp,Cd14,Cd177,Cd63,Chil1,Ctsc,Cybb,Dync1h1,Hp,Itgav,Kpnb1,Lcn2,Lgals3,Pirb,Lrg1,Ltf,Lyz2,Mcemp1,Mgst1,Plaur,Prdx6,Ear2,S100a8,S100a9,Serpinb1a,Serpinb9
GOBP_MYELOID_LEUKOCYTE_ACTIVATION	GOBP_MYELOID_LEUKOCYTE_ACTIVATION	6.1e-15	1.5e-11	178	679	30	23459	Adam8,2310033P09Rik,C3ar1,Camp,Ccl5,Cd14,Cd177,Cd63,Chil1,Ctsc,Cybb,Dync1h1,Hp,Itgav,Kpnb1,Lcn2,Lgals3,Pirb,Lrg1,Ltf,Lyz2,Mcemp1,Mgst1,Plaur,Prdx6,Ear2,Rora,S100a8,S100a9,Serpinb1a
GOBP_EXOCYTOSIS	GOBP_EXOCYTOSIS	3.5e-13	6.5e-10	178	908	32	23459	Adam8,Anxa1,2310033P09Rik,C3ar1,Camp,Ccl5,Cd14,Cd177,Cd63,Chil1,Ctsc,Cybb,Dync1h1,Exoc5,F5,Hp,Itgav,Kpnb1,Lcn2,Lgals3,Pirb,Lrg1,Ltf,Lyz2,Mcemp1,Mgst1,Plaur,Prdx6,Ear2,S100a8,S100a9,Serpinb1a
GOBP_LEUKOCYTE_MEDIATED_IMMUNITY	GOBP_LEUKOCYTE_MEDIATED_IMMUNITY	5.2e-13	7.8e-10	178	922	32	23459	Adam8,2310033P09Rik,C3ar1,Camp,Cd14,Cd177,Cd63,Chil1,Ctsc,Cybb,Dync1h1,Gzmb,Hp,Icam1,Itgav,Kpnb1,Lcn2,Lgals3,Pirb,Lrg1,Ltf,Lyz2,Mcemp1,Mgst1,Plaur,Prdx6,Rif1,Ear2,S100a8,S100a9,Serpinb1a,Serpinb9
GOBP_IMMUNE_EFFECTOR_PROCESS	GOBP_IMMUNE_EFFECTOR_PROCESS	8.2e-13	1e-09	178	1321	38	23459	Adam8,Anxa1,2310033P09Rik,C3ar1,Camp,Cd14,Cd177,Cd63,Chil1,Ctsc,Cybb,Dync1h1,Gzmb,Hk1,Hp,Icam1,Itgav,Kpnb1,Lcn2,Lgals1,Lgals3,Pirb,Lrg1,Ltf,Lyz2,Mcemp1,Mgst1,Plaur,Prdx6,Rif1,Ear2,Rora,S100a8,S100a9,Serpinb1a,Serpinb9,Zmpste24,Zfp715
GOBP_CELL_ACTIVATION	GOBP_CELL_ACTIVATION	3.2e-11	3.5e-08	178	1494	38	23459	Adam8,Anxa1,2310033P09Rik,C3ar1,Camp,Ccl5,Cd14,Cd177,Cd24a,Cd63,Chil1,Ctsc,Cybb,Dync1h1,Gon4l,Hp,Icam1,Itgav,Kpnb1,Lck,Lcn2,Lgals1,Lgals3,Pirb,Lrg1,Ltf,Lyz2,Mcemp1,Mgst1,Plaur,Prdx6,Rif1,Ear2,Rora,S100a8,S100a9,Serpinb1a,Yy1
GOBP_SECRETION	GOBP_SECRETION	3.1e-10	2.9e-07	178	1466	36	23459	Abca1,Abcg1,Adam8,Anxa1,2310033P09Rik,C3ar1,Camp,Ccl5,Cd14,Cd177,Cd63,Chil1,Ctsc,Cybb,Dync1h1,Exoc5,F5,Glud1,Hp,Itgav,Kpnb1,Lcn2,Lgals3,Pirb,Lrg1,Ltf,Lyz2,Mcemp1,Mgst1,Plaur,Ppfia4,Prdx6,Ear2,S100a8,S100a9,Serpinb1a
GOBP_APOPTOTIC_PROCESS	GOBP_APOPTOTIC_PROCESS	5.5e-09	4.5e-06	178	1872	39	23459	Adam8,Anxa1,Ccl5,Cd14,Cd24a,Chil1,Ctsc,Eef1e1,Gzma,Gzmb,Hmgn5,Icam1,Itgav,Jade1,Kpnb1,Lck,Lcn2,Lgals1,Lgals3,Pirb,Ltf,Madd,Mnat1,Naa15,Ogt,Plaur,Ppp1r15a,Prdx5,Ptma,S100a8,S100a9,Serpinb9,Shisa5,Slc27a4,Smndc1,Topors,Triap1,Ube2k,Zmpste24
GOBP_RESPONSE_TO_BIOTIC_STIMULUS	GOBP_RESPONSE_TO_BIOTIC_STIMULUS	1.2e-07	8.8e-05	178	1593	33	23459	Adam8,Anxa1,Camp,Ccl6,Ccl5,Cd14,Cd177,Cd24a,Cybb,Gzma,Gzmb,Hk1,Hmgn2,Hp,Icam1,Lck,Lcn2,Lgals3,Pirb,Lrg1,Ltf,Lyz2,Mgst1,Mrc1,Rgs1,Ear2,S100a8,S100a9,Serpinb9,Stmn1,Ube2k,Zmpste24,Zfp715
GOBP_DEFENSE_RESPONSE	GOBP_DEFENSE_RESPONSE	3.5e-07	0.00024	178	1754	34	23459	Adam8,Anxa1,C3ar1,Camp,Ccl6,Ccl5,Cd14,Cd177,Chil1,Cma1,Ctsc,Cybb,Gzmb,Hk1,Hp,Icam1,Il1r2,Lck,Lcn2,Lgals3,Pirb,Ltf,Lyz2,Mapk13,Mrc1,Prdx5,Ear2,Rora,S100a8,S100a9,Serpinb9,Ube2k,Zmpste24,Zfp715
GOBP_HOMEOSTATIC_PROCESS	GOBP_HOMEOSTATIC_PROCESS	5.9e-07	0.00037	178	1881	35	23459	Abca1,Abcg1,Acot13,Adam8,Anxa1,Btbd9,C3ar1,Ccl6,Ccl5,Cd24a,Cma1,Cybb,Dync1h1,Hk1,Icam1,Itgav,Lck,Lcn2,Lgals1,Ltf,Lyz2,Ogt,Pkib,Pole4,Prdx5,Prdx6,Rif1,Rora,S100a8,S100a9,Slc39a6,Smg1,Stmn1,Trpm7,Ube2k
GOBP_GRANULOCYTE_MIGRATION	GOBP_GRANULOCYTE_MIGRATION	8.3e-07	0.00048	178	133	9	23459	Adam8,Anxa1,C3ar1,Ccl6,Ccl5,Cd177,Lgals3,S100a8,S100a9
GOBP_INFLAMMATORY_RESPONSE	GOBP_INFLAMMATORY_RESPONSE	9.5e-07	0.00051	178	740	20	23459	Adam8,Anxa1,C3ar1,Ccl6,Ccl5,Cd14,Chil1,Cma1,Ctsc,Cybb,Hk1,Hp,Icam1,Il1r2,Lyz2,Mapk13,Prdx5,Rora,S100a8,S100a9
GOBP_DEFENSE_RESPONSE_TO_OTHER_ORGANISM	GOBP_DEFENSE_RESPONSE_TO_OTHER_ORGANISM	1.6e-06	0.0008	178	1212	26	23459	Adam8,Anxa1,Camp,Ccl6,Ccl5,Cd14,Cd177,Cybb,Gzmb,Hk1,Hp,Icam1,Lck,Lcn2,Lgals3,Pirb,Ltf,Lyz2,Mrc1,Ear2,S100a8,S100a9,Serpinb9,Ube2k,Zmpste24,Zfp715
GOBP_APOPTOTIC_SIGNALING_PATHWAY	GOBP_APOPTOTIC_SIGNALING_PATHWAY	1.7e-06	0.0008	178	569	17	23459	Cd14,Cd24a,Ctsc,Gzmb,Icam1,Itgav,Lck,Lgals3,Madd,Plaur,Ppp1r15a,S100a8,S100a9,Shisa5,Topors,Triap1,Ube2k
GOBP_NEUTROPHIL_MIGRATION	GOBP_NEUTROPHIL_MIGRATION	1.9e-06	0.00082	178	109	8	23459	Adam8,C3ar1,Ccl6,Ccl5,Cd177,Lgals3,S100a8,S100a9
GOBP_RESPONSE_TO_BACTERIUM	GOBP_RESPONSE_TO_BACTERIUM	5.6e-06	0.0023	178	760	19	23459	Camp,Ccl5,Cd14,Cd24a,Gzma,Hp,Icam1,Lcn2,Pirb,Lrg1,Ltf,Lyz2,Mgst1,Mrc1,Rgs1,Ear2,S100a8,S100a9,Serpinb9
GOBP_INNATE_IMMUNE_RESPONSE	GOBP_INNATE_IMMUNE_RESPONSE	6.6e-06	0.0025	178	991	22	23459	Adam8,Anxa1,Camp,Ccl6,Ccl5,Cd14,Cd177,Cybb,Gzmb,Hk1,Icam1,Lck,Lcn2,Lgals3,Pirb,Ltf,Mrc1,Ear2,S100a8,S100a9,Serpinb9,Ube2k
GOBP_CELLULAR_HOMEOSTASIS	GOBP_CELLULAR_HOMEOSTASIS	6.7e-06	0.0025	178	916	21	23459	C3ar1,Ccl6,Ccl5,Cd24a,Cma1,Cybb,Hk1,Icam1,Itgav,Lck,Lcn2,Lgals1,Ltf,Pole4,Prdx5,Prdx6,S100a8,S100a9,Slc39a6,Trpm7,Ube2k
GOBP_REGULATION_OF_HYDROLASE_ACTIVITY	GOBP_REGULATION_OF_HYDROLASE_ACTIVITY	6.9e-06	0.0025	178	1231	25	23459	Anxa1,Arhgdib,Ccl6,Ccl5,Gzma,Icam1,Lck,Lgals3,Ltf,Mnat1,Nuak1,Ophn1,Plaur,Ppp1r15a,Ppp1r7,Prdx5,Rgs1,Rin2,S100a8,S100a9,Serpinb1a,Serpinb9,Slc27a4,Stmn1,Triap1
GOBP_RESPONSE_TO_INTERLEUKIN_1	GOBP_RESPONSE_TO_INTERLEUKIN_1	1.7e-05	0.0059	178	193	9	23459	Anxa1,Ccl6,Ccl5,Chil1,Icam1,Il1r2,Mapk13,Rora,Yy1
GOBP_CELL_KILLING	GOBP_CELL_KILLING	2.1e-05	0.0065	178	198	9	23459	Camp,Ctsc,Gzmb,Hmgn2,Icam1,Pirb,Ltf,Lyz2,Serpinb9
GOBP_LEUKOCYTE_CELL_CELL_ADHESION	GOBP_LEUKOCYTE_CELL_CELL_ADHESION	2.2e-05	0.0065	178	361	12	23459	Adam8,Anxa1,Ccl5,Cd177,Cd24a,Icam1,Lck,Lgals1,Lgals3,Pirb,S100a8,S100a9
GOBP_MYELOID_LEUKOCYTE_MIGRATION	GOBP_MYELOID_LEUKOCYTE_MIGRATION	2.2e-05	0.0065	178	199	9	23459	Adam8,Anxa1,C3ar1,Ccl6,Ccl5,Cd177,Lgals3,S100a8,S100a9
GOBP_GRANULOCYTE_CHEMOTAXIS	GOBP_GRANULOCYTE_CHEMOTAXIS	2.3e-05	0.0065	178	111	7	23459	Anxa1,C3ar1,Ccl6,Ccl5,Lgals3,S100a8,S100a9
GOBP_CYTOKINE_PRODUCTION	GOBP_CYTOKINE_PRODUCTION	2.6e-05	0.0071	178	773	18	23459	Adam8,Anxa1,C3ar1,Cd14,Cd24a,Chil1,Cma1,Hk1,Il1r2,Itgav,Pirb,Ltf,Mapk13,Rora,S100a8,S100a9,Serpinb1a,Yy1
GOBP_MAINTENANCE_OF_LOCATION	GOBP_MAINTENANCE_OF_LOCATION	3e-05	0.0079	178	314	11	23459	Abca1,Abcg1,Hk1,Itgav,Lck,Lcn2,Msr1,S100a8,S100a9,Syne1,Topors
GOBP_POSITIVE_REGULATION_OF_HOMOTYPIC_CELL_CELL_ADHESION	GOBP_POSITIVE_REGULATION_OF_HOMOTYPIC_CELL_CELL_ADHESION	3.5e-05	0.009	178	9	3	23459	Ccl5,Lgals1,Plaur
