## Supplemental Table 1 for "Single Cell Profiling of CD45^+^ Spinal Cord Cells Reveals Microglial and B Cell Heterogeneity and Crosstalk Following Spinal Cord Injury"

### Sheet: brain microglia enrichments
Column1	GO_Biological_Process_2021.Term	GO_Biological_Process_2021.Overlap	GO_Biological_Process_2021.P.value	GO_Biological_Process_2021.Adjusted.P.value	GO_Biological_Process_2021.Old.P.value	GO_Biological_Process_2021.Old.Adjusted.P.value	GO_Biological_Process_2021.Odds.Ratio	GO_Biological_Process_2021.Combined.Score	GO_Biological_Process_2021.Genes	log10pval	term
1	SRP-dependent cotranslational protein targeting to membrane (GO:0006614)	77/90	3.3344e-87	1.20439e-83	0	0	121.843	24261.5	RPL4;RPL5;RPL30;RPL3;RPL32;RPL31;RPL34;RPLP1;RPLP0;RPL10A;RPL8;RPL9;RPL6;RPL7;RPS15;RPS4X;RPL7A;RPS14;RPS17;RPS16;RPL18A;RPS19;RPS18;RPL36;RPL35;RPLP2;RPL38;RPL37;SEC61B;RPS11;RPL39;RPS10;RPS13;RPS12;RPS9;RPL21;RPS7;RPS8;RPL23;RPS5;RPL22;RPS6;RPL13A;RPSA;SRP9;RPL37A;RPL24;RPL27;RPL26;RPL29;RPL28;UBA52;RPL10;RPL12;RPL11;RPL36A;RPS15A;RPL14;RPS3;RPL13;RPS2;RPL18;RPS27A;RPL17;RPL19;RPL41;RPL35A;RPL2…	86.477	SRP-dependent cotranslational protein targeting to membrane (GO:0006614)
2	cotranslational protein targeting to membrane (GO:0006613)	78/94	3.75257e-86	6.77715e-83	0	0	100.376	19744	RPL4;RPL5;RPL30;TRAM1;RPL3;RPL32;RPL31;RPL34;RPLP1;RPLP0;RPL10A;RPL8;RPL9;RPL6;RPL7;RPS15;RPS4X;RPL7A;RPS14;RPS17;RPS16;RPL18A;RPS19;RPS18;RPL36;RPL35;RPLP2;RPL38;RPL37;RPS11;SEC62;RPL39;RPS10;RPS13;RPS12;RPS9;RPL21;RPS7;RPS8;RPL23;RPS5;RPL22;RPS6;RPL13A;RPSA;SRP9;RPL37A;RPL24;RPL27;RPL26;RPL29;RPL28;UBA52;RPL10;RPL12;RPL11;RPL36A;RPS15A;RPL14;RPS3;RPL13;RPS2;RPL18;RPS27A;RPL17;RPL19;RPL41;RPL35A…	85.4257	cotranslational protein targeting to membrane (GO:0006613)
3	protein targeting to ER (GO:0045047)	79/103	4.65529e-82	5.60497e-79	0	0	67.8205	12701	RPL4;RPL5;RPL30;RPL3;RPL32;RPL31;RPL34;RPLP1;RPLP0;RPL10A;RPL8;RPL9;RPL6;RPL7;RPS15;RPS4X;RPS14;RPL7A;RPS17;RPS16;RPL18A;RPS19;RPS18;RPL36;RPL35;RPLP2;RPL38;RPL37;RPS11;SEC62;RPL39;RPS10;RPS13;RPS12;RPS9;RPL21;RPS7;RPS8;RPL23;RPS5;RPL22;RPS6;RPL13A;RPSA;SRP9;RPL37A;CHMP4B;RPL24;RPL27;RPL26;RPL29;RPL28;UBA52;RPL10;RPL12;RPL11;RPL36A;RPS15A;RPL14;RPS3;RPL13;RPS2;RPL18;RPS27A;RPL17;RPL19;RPL41;RPL35…	81.3321	protein targeting to ER (GO:0045047)
4	cytoplasmic translation (GO:0002181)	75/93	5.43635e-81	4.90903e-78	0	0	85.5045	15802.6	RPL4;EIF4A1;RPL5;RPL30;RPL3;RPL32;RPL31;RPL34;RPLP1;RPLP0;RPL10A;RPL8;RPL9;RPL6;RPL7;RPS15;RPS4X;RPL7A;RPS14;RPS17;RPS16;RPL18A;RPS19;RPS18;RPL36;RPL35;RPL38;RPL37;RPS11;RPL39;RPS10;RPS13;RPS12;RPS9;RPL21;RPS7;RPS8;RPL23;RPS5;RPL22;RPS6;RPL13A;RPSA;RPL37A;RPL24;RPL27;RPL26;RPL29;RPL28;UBA52;RPL10;RPL12;RPL11;RPL36A;RPS15A;RPL14;RPS3;RPL13;RPS2;RPL18;RPS27A;RPL17;RPL19;RPL41;RPL35A;RPL23A;RPS26;RP…	80.2647	cytoplasmic translation (GO:0002181)
5	nuclear-transcribed mRNA catabolic process, nonsense-mediated decay (GO:0000184)	76/113	1.22725e-71	8.86568e-69	0	0	42.1548	6882.98	RPL4;RPL5;RPL30;RPL3;RPL32;RPL31;RPL34;RPLP1;RPLP0;RPL10A;RPL8;RPL9;RPL6;RPL7;RPS15;RPS4X;RPS14;RPL7A;RPS17;RPS16;RPL18A;RPS19;RPS18;RPL36;RPL35;RPLP2;RPL38;RPL37;RPS11;RPL39;RPS10;RPS13;RPS12;RPS9;RPL21;RPS7;RPS8;RPL23;RPS5;RPL22;RPS6;RPL13A;RPSA;RPL37A;RPL24;RPL27;RPL26;RPL29;RPL28;UBA52;RPL10;RPL12;RPL11;RPL36A;RPS15A;RPL14;RPS3;RPL13;RPS2;RPL18;RPS27A;RPL17;RPL19;RPL41;RPL35A;RPL23A;RPS26;RPS…	70.9111	nuclear-transcribed mRNA catabolic process, nonsense-mediated decay (GO:0000184)
6	peptide biosynthetic process (GO:0043043)	81/162	1.43258e-61	8.62413e-59	0	0	20.5865	2884.13	RPL4;RPL5;RPL30;RPL3;RPL32;RPL31;RPL34;RPLP1;RPLP0;MRPL36;RPL10A;RPL8;RPL9;RPL6;RPL7;RPS15;RPS4X;RPS14;RPL7A;RPS17;RPS16;RPL18A;RPS19;RPS18;RPL36;RPL35;RPLP2;RPL38;RPL37;RPS11;RPL39;RPS10;RPS13;RPS12;RPS9;RPL21;RPS7;RPS8;RPL23;RPS5;PABPC4;RPL22;RPS6;RPL13A;RPSA;EEF1A1;MRPL52;RPL37A;RPL24;RPL27;RPL26;RPL29;RPL28;RPL10;MRPL18;RPL12;RPL11;RPL36A;RRBP1;RPS15A;RPL14;RPS3;RPL13;IGF2BP3;RPS2;RPL18;RPS27…	60.8439	peptide biosynthetic process (GO:0043043)
7	translation (GO:0006412)	89/214	7.20429e-59	3.71741e-56	0	0	14.7519	1974.96	RPL4;RPL5;RPL30;RPL3;RPL32;RPL31;RPL34;RPLP1;RPLP0;MRPL36;RPL8;RPL10A;RPL9;RPL6;RPL7;RPS15;EEF1B2;RPS4X;RPS14;RPL7A;RPS17;RPS16;EEF2K;RPL18A;RPS19;RPS18;RPL36;RPL35;RPLP2;RPL38;RPL37;RPS11;RPL39;RPS10;RPS13;RPS12;RPS9;RPL21;RPS7;RPS8;RPL23;PABPC4;RPS5;RPL22;RPS6;RPL13A;RPSA;GTPBP2;MRPL52;EEF1A1;EEF1G;RPL37A;RPL24;RPL27;RPL26;RPL29;RPL28;UBA52;RPL10;MRPL18;RPL12;RPL11;RPL36A;RRBP1;RPS15A;RPL14;RPS…	58.1424	translation (GO:0006412)
8	nuclear-transcribed mRNA catabolic process (GO:0000956)	78/171	2.11909e-55	9.56769e-53	0	0	17.199	2165.2	RPL4;RPL5;RPL30;RPL3;RPL32;RPL31;RPL34;RPLP1;RPLP0;RPL10A;RPL8;RPL9;RPL6;RPL7;RPS15;RPS4X;RPS14;RPL7A;RPS17;RPS16;RPL18A;RPS19;RPS18;RPL36;RPL35;RPLP2;RPL38;RPL37;RPS11;RPL39;RPS10;RPS13;RPS12;RPS9;RPL21;RPS7;RPS8;RPL23;RPS5;RPL22;RPS6;RPL13A;RPSA;RPL37A;RPL24;RPL27;RPL26;RPL29;RPL28;UBA52;RPL10;RPL12;RPL11;RPL36A;EXOSC5;RPS15A;RPL14;RPS3;RPL13;RPS2;RPL18;RPS27A;RPL17;RPL19;RPL41;RPL35A;RPL23A;RP…	54.6739	nuclear-transcribed mRNA catabolic process (GO:0000956)
9	cellular macromolecule biosynthetic process (GO:0034645)	88/314	7.91831e-42	3.17788e-39	0	0	8.0156	758.592	RPL4;RPL5;RPL30;RPL3;RPL32;RPL31;RPL34;RPLP1;RPLP0;MRPL36;RPL8;RPL10A;RPL9;RPL6;RPL7;PTMS;RPS15;EEF1B2;RPS4X;RPS14;RPL7A;RPS17;RPS16;EEF2K;RPL18A;RPS19;RPS18;RPL36;RPL35;RPLP2;RPL38;RPL37;RPS11;RPL39;RPS10;RPS13;RPS12;RPS9;RPL21;RPS7;RPS8;RPL23;PABPC4;RPS5;RPL22;RPS6;RPL13A;RPSA;GTPBP2;MRPL52;EEF1A1;EEF1G;RPL37A;RPL24;RPL27;RPL26;RPL29;RPL28;RPL10;MRPL18;RPL12;RPL11;RPL36A;RRBP1;RPS15A;RPL14;RPS3…	41.1014	cellular macromolecule biosynthetic process (GO:0034645)
10	gene expression (GO:0010467)	89/356	5.86558e-38	2.11865e-35	0	0	6.85437	587.619	RPL4;RPL5;RPL30;RPL3;RPL32;RPL31;RPL34;RPLP1;CELF2;RPLP0;MRPL36;RPL8;RPL10A;RPL9;RPL6;RPL7;RPS15;RPS4X;RPS14;RPL7A;RPS17;RPS16;RPL18A;RPS19;RPS18;RPL36;RPL35;RPLP2;RPL38;RPL37;RPS11;RPL39;RPS10;RPS13;RPS12;RPS9;RPL21;RPS7;RPS8;RPL23;PABPC4;RPS5;RPL22;RPS6;RPL13A;RPSA;MRPL52;EEF1A1;DDX39B;HNRNPUL1;RPL37A;RPL24;RPL27;RPL26;RPL29;RPL28;RPL10;MRPL18;RPL12;RPL11;SRSF1;RPL36A;RRBP1;RPS15A;U2AF2;RPL14;R…	37.2317	gene expression (GO:0010467)
11	rRNA metabolic process (GO:0016072)	61/162	1.54636e-37	5.07768e-35	0	0	12.1557	1030.32	RPL4;RPL5;RPL30;RPL3;RPL32;RPL31;RPL34;RPLP1;RPLP0;RPL10A;RPL8;RPL9;RPL6;WDR43;RPL7;RPS15;FBL;RPS14;RPL7A;RPS17;RPS16;RPL18A;RPS19;RPL36;RPL35;RPLP2;RPL38;RPL37;RPL39;RPS9;RPL21;RPS7;RPL23;RPL22;RPS6;RPL13A;RPL37A;RPL24;RPL27;RPL26;RPL29;RPL28;UBA52;RPL10;RPL12;RPL11;RPL36A;EXOSC5;RPL14;RPL13;RPS2;RPL18;RPL17;RPL19;RPL41;RPL35A;RPL23A;RPS25;RPS28;RPS27;RPS24	36.8107	rRNA metabolic process (GO:0016072)
12	rRNA processing (GO:0006364)	62/173	1.17617e-36	3.54028e-34	0	0	11.248	930.555	RPL4;RPL5;RPL30;RPL3;RPL32;RPL31;RPL34;RPLP1;RPLP0;RPL10A;RPL8;RPL9;RPL6;WDR43;RPL7;RPS15;FBL;RPS14;RPL7A;RPS17;RPS16;RPL18A;RPS19;RPL36;RPL35;RPLP2;RPL38;RPL37;RPL39;RPS9;RPL21;RPS7;RPL23;RPL22;RPS6;RPL13A;RPL37A;RPL24;RPL27;RPL26;RPL29;RPL28;UBA52;RPL10;RPL12;RPL11;RPL36A;EXOSC5;RPL14;RPL13;RPS2;RPL18;RPL17;RPL19;RPL41;RPL35A;RPL23A;RPS25;RPS28;LSM6;RPS27;RPS24	35.9295	rRNA processing (GO:0006364)
13	cellular protein metabolic process (GO:0044267)	93/417	2.64654e-35	7.35332e-33	0	0	5.91037	470.567	RPL4;RPL5;RPL30;RPL3;RPL32;RPL31;RPL34;RPLP1;RPLP0;UBE2D3;MRPL36;RPL8;RPL10A;RPL9;RPL6;RPL7;RPS15;RPS4X;RPL7A;RPS14;RPS17;RPS16;RPL18A;RPS19;RPS18;RPL36;RPL35;RPLP2;CTSH;RPL38;RPL37;RPS11;RPL39;RPS10;RPS13;RPS12;RPS9;RPL21;RPS7;RPS8;RPL23;RPS5;PABPC4;RPL22;RPS6;RPL13A;RPSA;PDIA6;MRPL52;EEF1A1;RPL37A;RPL24;VWA1;RPL27;RPL26;RPL29;GAS6;RPL28;UBA52;RPN2;RPL10;MRPL18;RPL12;RPL11;RPL36A;RRBP1;CSF2RA;RP…	34.5773	cellular protein metabolic process (GO:0044267)
14	ribosome biogenesis (GO:0042254)	63/192	1.27633e-34	3.29294e-32	0	0	9.83572	767.618	RPL4;RPL5;RPL30;RPL3;RPL32;RPL31;RPL34;RPLP1;RPLP0;MRPL36;RPL10A;RPL8;RPL9;RPL6;WDR43;RPL7;RPS15;FBL;RPS14;RPL7A;RPS17;RPS16;RPL18A;RPS19;RPL36;RPL35;RPLP2;RPL38;RPL37;GLUL;RPL39;RPS9;RPL21;RPS7;RPL23;RPL22;RPS6;RPL13A;RPL37A;RPL24;RPL27;RPL26;RPL29;RPL28;UBA52;RPL10;RPL12;RPL11;RPL36A;EXOSC5;RPL14;RPL13;RPS2;RPL18;RPL17;RPL19;RPL41;RPL35A;RPL23A;RPS25;RPS28;RPS27;RPS24	33.894	ribosome biogenesis (GO:0042254)
15	ncRNA processing (GO:0034470)	61/201	2.17881e-31	5.24657e-29	0	0	8.75141	617.861	RPL4;RPL5;RPL30;RPL3;RPL32;RPL31;RPL34;RPLP1;RPLP0;RPL8;RPL10A;RPL9;RPL6;WDR43;RPL7;RPS15;RPS14;FBL;RPL7A;RPS17;RPS16;RPL18A;RPS19;RPL36;RPL35;RPLP2;RPL38;RPL37;RPL39;RPS9;RPL21;RPS7;RPL23;RPL22;RPS6;RPL13A;RPL37A;RPL24;RPL27;RPL26;RPL29;RPL28;UBA52;RPL10;RPL12;RPL11;RPL36A;EXOSC5;RPL14;RPL13;RPS2;RPL18;RPL17;RPL19;RPL41;RPL35A;RPL23A;RPS25;RPS28;RPS27;RPS24	30.6618	ncRNA processing (GO:0034470)
16	neutrophil degranulation (GO:0043312)	66/481	7.91614e-14	1.78707e-11	0	0	3.16455	95.4658	HEXB;ITGB2;CTSZ;GDI2;SLC2A5;PYCARD;LAMP1;LAMP2;C3AR1;TIMP2;COTL1;CTSH;ITGAV;RAC1;B2M;CTSD;CD33;CTSB;CD53;DBNL;FCER1G;ANXA3;ATP6AP2;NDUFC2;CYBA;DYNLL1;RHOA;EEF1A1;PKM;TYROBP;BIN2;NPC2;PECAM1;CD47;CD63;ASAH1;GRN;VCP;RAB5C;STXBP3;BRI3;PSMD13;MVP;PTAFR;C5AR1;PRCP;GPR84;PSMB7;SYNGR1;RAP1A;DPP7;CREG1;PSAP;CCT8;RAB6A;LAIR1;CMTM6;PDAP1;PA2G4;EEF2;BST2;RAB14;VAPA;LAMTOR2;MAN2B1;CD68	13.1015	neutrophil degranulation (GO:0043312)
17	neutrophil activation involved in immune response (GO:0002283)	66/485	1.17541e-13	2.4974e-11	0	0	3.13366	93.2953	HEXB;ITGB2;CTSZ;GDI2;SLC2A5;PYCARD;LAMP1;LAMP2;C3AR1;TIMP2;COTL1;CTSH;ITGAV;RAC1;B2M;CTSD;CD33;CTSB;CD53;DBNL;FCER1G;ANXA3;ATP6AP2;NDUFC2;CYBA;DYNLL1;RHOA;EEF1A1;PKM;TYROBP;BIN2;NPC2;PECAM1;CD47;CD63;ASAH1;GRN;VCP;RAB5C;STXBP3;BRI3;PSMD13;MVP;PTAFR;C5AR1;PRCP;GPR84;PSMB7;SYNGR1;RAP1A;DPP7;CREG1;PSAP;CCT8;RAB6A;LAIR1;CMTM6;PDAP1;PA2G4;EEF2;BST2;RAB14;VAPA;LAMTOR2;MAN2B1;CD68	12.9298	neutrophil activation involved in immune response (GO:0002283)
18	neutrophil mediated immunity (GO:0002446)	66/488	1.57566e-13	3.16181e-11	0	0	3.11088	91.7055	HEXB;ITGB2;CTSZ;GDI2;SLC2A5;PYCARD;LAMP1;LAMP2;C3AR1;TIMP2;COTL1;CTSH;ITGAV;RAC1;B2M;CTSD;CD33;CTSB;CD53;DBNL;FCER1G;ANXA3;ATP6AP2;NDUFC2;CYBA;DYNLL1;RHOA;EEF1A1;PKM;TYROBP;BIN2;NPC2;PECAM1;CD47;CD63;ASAH1;GRN;VCP;RAB5C;STXBP3;BRI3;PSMD13;MVP;PTAFR;C5AR1;PRCP;GPR84;PSMB7;SYNGR1;RAP1A;DPP7;CREG1;PSAP;CCT8;RAB6A;LAIR1;CMTM6;PDAP1;PA2G4;EEF2;BST2;RAB14;VAPA;LAMTOR2;MAN2B1;CD68	12.8025	neutrophil mediated immunity (GO:0002446)
19	ribonucleoprotein complex biogenesis (GO:0022613)	18/60	4.1318e-10	7.85477e-08	0	0	8.27379	178.773	RPL5;RPS7;RPS6;RPL11;RPL35A;MRPL36;RPL7;RPS15;RPS25;RPS17;RPS28;RPS16;RPS19;RPL14;RPL38;RPL26;GLUL;RPS24	9.38386	ribonucleoprotein complex biogenesis (GO:0022613)
20	ribosomal small subunit biogenesis (GO:0042274)	14/40	3.82234e-09	6.90314e-07	0	0	10.3618	200.837	RPS7;RPS5;RPS6;RPSA;RPS15;RPS14;RPS25;RPS17;RPS28;RPS16;LSM6;RPS27;RPS19;RPS24	8.41767	ribosomal small subunit biogenesis (GO:0042274)
21	aerobic electron transport chain (GO:0019646)	18/70	6.4475e-09	1.10897e-06	0	0	6.67915	125.966	COX8A;NDUFA13;NDUFA7;UQCRB;NDUFA4;COX4I1;NDUFA10;NDUFB3;NDUFA2;NDUFC2;UQCR11;COX6A1;COX6C;COX7C;UQCRH;COX6B1;COX7A2L;CYC1	8.19061	aerobic electron transport chain (GO:0019646)
22	mitochondrial ATP synthesis coupled electron transport (GO:0042775)	18/71	8.23734e-09	1.35242e-06	0	0	6.55278	121.977	COX8A;NDUFA13;NDUFA7;UQCRB;NDUFA4;COX4I1;NDUFA10;NDUFB3;NDUFA2;NDUFC2;UQCR11;COX6A1;COX6C;COX7C;UQCRH;COX6B1;COX7A2L;CYC1	8.08421	mitochondrial ATP synthesis coupled electron transport (GO:0042775)
23	ribosome assembly (GO:0042255)	15/50	1.19156e-08	1.87127e-06	0	0	8.25163	150.554	RPL5;RPL3;RPL10;RPS5;RPLP0;RPL11;RPSA;RPL23A;RPL6;RPS15;RPS14;RPS28;RPS27;RPS19;RPL24	7.92388	ribosome assembly (GO:0042255)
24	ribonucleoprotein complex assembly (GO:0022618)	23/136	2.65851e-07	4.00105e-05	0	0	3.93476	59.5735	RPL5;RPL3;RPL10;RPS5;CELF2;RPLP0;RPL11;SRSF1;RPSA;RPL23A;PRPF19;RPL6;RPS15;RPS14;RPS28;RPS27;RPS19;DDX39B;SNRPG;RPL24;STRAP;RPL38;SNRPF	6.57536	ribonucleoprotein complex assembly (GO:0022618)
25	microglial cell activation (GO:0001774)	9/22	5.19427e-07	7.50468e-05	0	0	13.2642	191.94	CX3CR1;C1QA;GRN;TYROBP;IFNGR1;C5AR1;ITGB2;TREM2;AIF1	6.28448	microglial cell activation (GO:0001774)
26	ribosomal large subunit biogenesis (GO:0042273)	14/57	5.71756e-07	7.94301e-05	0	0	6.25968	89.9801	RPL5;RPL3;RPL10;RPLP0;RPL11;RPL35A;RPL23A;RPL10A;RPL6;RPL7;RPL7A;RPL14;RPL24;RPL26	6.24279	ribosomal large subunit biogenesis (GO:0042273)
27	mitochondrial electron transport, cytochrome c to oxygen (GO:0006123)	8/17	6.16588e-07	8.24858e-05	0	0	17.017	243.328	COX8A;COX7A2L;NDUFA4;COX4I1;COX6A1;COX6C;COX7C;COX6B1	6.21	mitochondrial electron transport, cytochrome c to oxygen (GO:0006123)
28	ribosomal large subunit assembly (GO:0000027)	9/25	1.86204e-06	0.000240203	0	0	10.7755	142.17	RPL5;DHX30;RPL3;RPL10;RPL11;RPLP0;RPL24;RPL23A;RPL6	5.73001	ribosomal large subunit assembly (GO:0000027)
29	Fc-gamma receptor signaling pathway (GO:0038094)	15/72	2.1782e-06	0.000271298	0	0	5.06091	65.9792	LYN;FCER1G;WIPF1;ARPC1B;LIMK1;WAS;BRK1;ARPC4;ACTB;CDC42;ARPC2;ARPC3;RAC1;FCGR2B;MAPK3	5.6619	Fc-gamma receptor signaling pathway (GO:0038094)
30	Fc receptor mediated stimulatory signaling pathway (GO:0002431)	15/74	3.13116e-06	0.000376992	0	0	4.88884	61.9617	LYN;FCER1G;WIPF1;ARPC1B;LIMK1;WAS;BRK1;ARPC4;ACTB;CDC42;ARPC2;ARPC3;RAC1;FCGR2B;MAPK3	5.50429	Fc receptor mediated stimulatory signaling pathway (GO:0002431)
31	substantia nigra development (GO:0021762)	11/43	6.07846e-06	0.000701896	0	0	6.59277	79.1842	YWHAE;CDC42;BASP1;CKB;DYNLL1;CALM2;ACTB;RHOA;SIRT2;YWHAH;COX6B1	5.21621	substantia nigra development (GO:0021762)
32	antigen processing and presentation of exogenous peptide antigen via MHC class I (GO:0042590)	15/78	6.21835e-06	0.000701896	0	0	4.57747	54.8748	PDIA3;FCER1G;ITGB5;PSMD13;CYBA;IFI30;IKBKB;PSMD8;PSMB7;PSMA4;PSMA1;ITGAV;CALR;B2M;VAMP3	5.20633	antigen processing and presentation of exogenous peptide antigen via MHC class I (GO:0042590)
33	antigen processing and presentation of exogenous peptide antigen via MHC class II (GO:0019886)	17/98	6.62505e-06	0.000725142	0	0	4.03932	48.1675	DYNC1I2;CD74;LAG3;ARF1;FCER1G;DCTN2;AP1B1;CLTA;IFI30;DYNLL1;CAPZB;CTSL;CAPZA2;FCGR2B;CTSD;AP2M1;LGMN	5.17881	antigen processing and presentation of exogenous peptide antigen via MHC class II (GO:0019886)
34	antigen processing and presentation of peptide antigen via MHC class II (GO:0002495)	17/100	8.77182e-06	0.000931877	0	0	3.94157	45.8955	DYNC1I2;CD74;LAG3;ARF1;FCER1G;DCTN2;AP1B1;CLTA;IFI30;DYNLL1;CAPZB;CTSL;CAPZA2;FCGR2B;CTSD;AP2M1;LGMN	5.05691	antigen processing and presentation of peptide antigen via MHC class II (GO:0002495)
35	Fc-gamma receptor signaling pathway involved in phagocytosis (GO:0038096)	14/71	9.30803e-06	0.000933574	0	0	4.71873	54.6647	LYN;WIPF1;ARPC1B;LIMK1;WAS;BRK1;ARPC4;ACTB;CDC42;ARPC2;ARPC3;RAC1;FCGR2B;MAPK3	5.03114	Fc-gamma receptor signaling pathway involved in phagocytosis (GO:0038096)
36	regulation of translation (GO:0006417)	24/178	9.37618e-06	0.000933574	0	0	3.00926	34.8392	RPL5;MTPN;RPL10;DAPK3;RPL13A;RBM4B;LARP4B;YBX1;EEF2;ELAVL1;EIF1;RPS4X;ALKBH1;RPS6KA1;RPS3;EIF3H;IGF2BP3;EIF3E;RPL26;CALR;EIF4E2;EIF1B;GAPDH;SOX4	5.02797	regulation of translation (GO:0006417)
37	ribosomal small subunit assembly (GO:0000028)	7/17	9.56319e-06	0.000933574	0	0	13.3867	154.718	RPS15;RPS14;RPS28;RPS27;RPS19;RPS5;RPSA	5.0194	ribosomal small subunit assembly (GO:0000028)
38	antigen processing and presentation of exogenous peptide antigen (GO:0002478)	17/103	1.31649e-05	0.00125136	0	0	3.80347	42.7433	DYNC1I2;CD74;LAG3;ARF1;FCER1G;DCTN2;AP1B1;CLTA;IFI30;DYNLL1;CAPZB;CTSL;CAPZA2;FCGR2B;CTSD;AP2M1;LGMN	4.88058	antigen processing and presentation of exogenous peptide antigen (GO:0002478)
39	protein transport (GO:0015031)	38/369	2.09128e-05	0.00193684	0	0	2.22793	24.0063	RAB1A;ARF1;SYS1;RAB5C;STXBP3;STX16;UNC93B1;HFE;ARL1;SVBP;LAMP2;ARL6IP5;TMED2;ATP6V1E1;TMED7;RAB6A;TMED5;WLS;RAB8B;YWHAH;ABCA1;CD74;ATP6V1G1;ATP6V0B;TMED9;ATP6AP1;TANGO2;CMTM6;LAPTM5;SCAMP2;PDIA4;RAB14;SNX17;PPT1;ERP29;PREB;ARF5;ABCG1	4.67959	protein transport (GO:0015031)
40	regulation of lamellipodium assembly (GO:0010591)	9/34	3.1826e-05	0.00287389	0	0	6.89304	71.379	CDC42;CAPZB;ARPC2;ABI3;TWF2;WAS;FSCN1;BRK1;RAC1	4.49722	regulation of lamellipodium assembly (GO:0010591)
41	synapse pruning (GO:0098883)	5/9	3.29326e-05	0.00290128	0	0	23.8643	246.305	C1QB;CX3CR1;C1QA;TREM2;C1QC	4.48237	synapse pruning (GO:0098883)
42	regulation of autophagy (GO:0010506)	27/231	3.73057e-05	0.00320829	0	0	2.55674	26.0694	GSK3B;PRKAG1;TREM2;MTDH;TRIM8;STK11;CAPNS1;PSAP;ATP6V1E1;PRKACA;DRAM2;DCAF12;SNX5;SH3GLB1;ATP6V1G1;ATP6V0B;DAPK3;STAT3;TFEB;SIRT2;TPCN1;EEF1A1;TMEM59;LAMTOR2;LAMTOR4;GAPDH;CDK5R1	4.42823	regulation of autophagy (GO:0010506)
43	cellular response to interleukin-6 (GO:0071354)	8/28	4.81913e-05	0.00404807	0	0	7.65323	76.0756	CEBPA;PID1;SELPLG;SPI1;STAT3;ST3GAL6;CBL;RELA	4.31703	cellular response to interleukin-6 (GO:0071354)
44	cytokine-mediated signaling pathway (GO:0019221)	54/621	5.62464e-05	0.00461732	0	0	1.85573	18.1598	ARF1;SPI1;RPLP0;ITGB2;IFI30;PSMD8;IKBKB;TRIM8;PYCARD;RPS6KA4;TMSB4X;CFL1;PRKACA;B2M;IFNAR2;EIF5A;JAGN1;FCER1G;IFNGR1;IL16;RBX1;TNFRSF1A;IL17RA;PSMA4;PSMA1;IFI27;FSCN1;IRF8;LCP1;UBA52;CSF1R;CEBPA;CAMK2D;PSMD13;PTAFR;ADIPOR1;CBL;CSF2RA;RELA;CDC42;PSMB7;IL21R;HMOX1;TNFRSF17;RPS27A;MAPK3;TGFB1;IL10RB;STAT3;BST2;HNRNPF;PDCD4;CD27;CRLF2	4.24991	cytokine-mediated signaling pathway (GO:0019221)
45	antigen processing and presentation of exogenous peptide antigen via MHC class I, TAP-dependent (GO:0002479)	13/73	5.96362e-05	0.0047868	0	0	4.15772	40.4431	PDIA3;ITGB5;PSMD13;CYBA;IKBKB;PSMD8;PSMB7;PSMA4;PSMA1;ITGAV;CALR;B2M;VAMP3	4.22449	antigen processing and presentation of exogenous peptide antigen via MHC class I, TAP-dependent (GO:0002479)
46	positive regulation of response to external stimulus (GO:0032103)	19/139	6.42565e-05	0.00504553	0	0	3.04723	29.4138	P2RY12;AKIRIN2;CEBPA;GRN;TGFB1;CD180;LY86;LY96;CYBA;PRKCA;TREM2;IL16;AIF1;IL17RA;TNFRSF1A;NINJ1;PDCD4;CD47;GPSM3	4.19208	positive regulation of response to external stimulus (GO:0032103)
47	membrane organization (GO:0061024)	27/242	8.35891e-05	0.00634932	0	0	2.42451	22.7652	GLTP;MTCH1;SH3KBP1;CLTA;ARRB2;ATP2C1;CBL;ACTB;SNX3;SYNGR1;SYNGR2;RPS27A;AP2M1;SH3GLB1;ARPC4;EPN1;ARPC2;VAPA;BIN1;ARPC3;LPCAT3;PPT1;CHMP4B;CHMP6;UBA52;VAMP3;CHMP5	4.07785	membrane organization (GO:0061024)
48	cell junction disassembly (GO:0150146)	4/6	8.59379e-05	0.00634932	0	0	38.1486	357.143	C1QB;CX3CR1;C1QA;C1QC	4.06582	cell junction disassembly (GO:0150146)
49	protein localization to organelle (GO:0033365)	19/142	8.61341e-05	0.00634932	0	0	2.97244	27.8208	YWHAE;TIA1;TRAM1;SYS1;RPL11;ARL1;CSNK1D;YBX1;UBE2J2;LAMP1;VAPA;LAMP2;RAB35;HMOX1;CALR;SEC61B;RAB6A;CD68;ZBTB7A	4.06482	protein localization to organelle (GO:0033365)
50	regulation of receptor-mediated endocytosis (GO:0048259)	9/39	0.000102655	0.00741581	0	0	5.74268	52.7416	LRPAP1;ARF1;HNRNPK;HFE;PPT1;RAC1;CBL;B2M;SMAP1	3.98862	regulation of receptor-mediated endocytosis (GO:0048259)

### Sheet: spinalcord microgli enrichments
Column1	GO_Biological_Process_2021.Term	GO_Biological_Process_2021.Overlap	GO_Biological_Process_2021.P.value	GO_Biological_Process_2021.Adjusted.P.value	GO_Biological_Process_2021.Old.P.value	GO_Biological_Process_2021.Old.Adjusted.P.value	GO_Biological_Process_2021.Odds.Ratio	GO_Biological_Process_2021.Combined.Score	GO_Biological_Process_2021.Genes	log10pval	term
1	regulation of natural killer cell chemotaxis (GO:2000501)	5/7	5.9723e-06	0.012076	0	0	47.7337	574.159	CCL7;CCL5;CCL4;CCL3;CCL2	5.22386	regulation of natural killer cell chemotaxis (GO:2000501)
2	positive regulation of natural killer cell chemotaxis (GO:2000503)	4/5	2.98324e-05	0.0301606	0	0	76.3012	795.052	CCL7;CCL5;CCL4;CCL3	4.52531	positive regulation of natural killer cell chemotaxis (GO:2000503)
3	protein kinase B signaling (GO:0043491)	7/24	0.000125069	0.0842968	0	0	7.87163	70.7395	PLK3;CCL5;IL1B;CCL3;CCL2;TNF;ZFP36L1	3.90285	protein kinase B signaling (GO:0043491)
4	response to unfolded protein (GO:0006986)	9/49	0.00063551	0.215088	0	0	4.30474	31.6876	DNAJA1;DNAJB1;HSP90AA1;HSPH1;HSPA5;DDIT3;DNAJB4;HSPA1B;HSPA1A	3.19688	response to unfolded protein (GO:0006986)
5	negative regulation of extrinsic apoptotic signaling pathway in absence of ligand (GO:2001240)	6/23	0.000745793	0.215088	0	0	6.74032	48.5375	IL1A;IL1B;TNF;HSPA1B;HSPA1A;MCL1	3.12738	negative regulation of extrinsic apoptotic signaling pathway in absence of ligand (GO:2001240)
6	negative regulation of signal transduction in absence of ligand (GO:1901099)	6/23	0.000745793	0.215088	0	0	6.74032	48.5375	IL1A;IL1B;TNF;HSPA1B;HSPA1A;MCL1	3.12738	negative regulation of signal transduction in absence of ligand (GO:1901099)
7	eosinophil chemotaxis (GO:0048245)	5/16	0.000850992	0.215088	0	0	8.67474	61.3227	CCL7;CCL5;CCL4;CCL3;CCL2	3.07007	eosinophil chemotaxis (GO:0048245)
8	eosinophil migration (GO:0072677)	5/16	0.000850992	0.215088	0	0	8.67474	61.3227	CCL7;CCL5;CCL4;CCL3;CCL2	3.07007	eosinophil migration (GO:0072677)
9	PERK-mediated unfolded protein response (GO:0036499)	4/11	0.00154502	0.312403	0	0	10.8967	70.5315	HSPA5;DDIT3;CCL2;ATF4	2.81107	PERK-mediated unfolded protein response (GO:0036499)
10	positive regulation of transcription from RNA polymerase II promoter in response to endoplasmic reticulum stress (GO:1990440)	4/11	0.00154502	0.312403	0	0	10.8967	70.5315	HSPA5;DDIT3;ATF3;ATF4	2.81107	positive regulation of transcription from RNA polymerase II promoter in response to endoplasmic reticulum stress (GO:1990440)
11	positive regulation of nitric oxide biosynthetic process (GO:0045429)	6/27	0.00184311	0.338796	0	0	5.4553	34.3482	EDN1;HSP90AA1;IL1B;KLF4;TNF;KLF2	2.73445	positive regulation of nitric oxide biosynthetic process (GO:0045429)
12	regulation of extrinsic apoptotic signaling pathway in absence of ligand (GO:2001239)	6/28	0.00224784	0.349626	0	0	5.20706	31.7515	IL1A;IL1B;TNF;HSPA1B;MCL1;HSPA1A	2.64823	regulation of extrinsic apoptotic signaling pathway in absence of ligand (GO:2001239)
13	positive regulation of nitric oxide metabolic process (GO:1904407)	6/28	0.00224784	0.349626	0	0	5.20706	31.7515	EDN1;HSP90AA1;IL1B;KLF4;TNF;KLF2	2.64823	positive regulation of nitric oxide metabolic process (GO:1904407)
14	lipopolysaccharide-mediated signaling pathway (GO:0031663)	5/20	0.0025568	0.369274	0	0	6.36013	37.9636	CCL5;IL1B;CCL3;CCL2;TNF	2.5923	lipopolysaccharide-mediated signaling pathway (GO:0031663)
15	negative regulation by host of viral transcription (GO:0043922)	4/13	0.00308943	0.416455	0	0	8.47434	48.9797	JUN;CCL5;CCL4;CCL3	2.51012	negative regulation by host of viral transcription (GO:0043922)
16	regulation of nuclear-transcribed mRNA catabolic process, deadenylation-dependent decay (GO:1900151)	4/15	0.00544486	0.60041	0	0	6.93282	36.1414	ZFP36;TOB1;ZFP36L2;ZFP36L1	2.26401	regulation of nuclear-transcribed mRNA catabolic process, deadenylation-dependent decay (GO:1900151)
17	integrated stress response signaling (GO:0140467)	4/15	0.00544486	0.60041	0	0	6.93282	36.1414	HSPA5;DDIT3;CCL2;ATF4	2.26401	integrated stress response signaling (GO:0140467)
18	positive regulation of nuclear-transcribed mRNA catabolic process, deadenylation-dependent decay (GO:1900153)	4/15	0.00544486	0.60041	0	0	6.93282	36.1414	ZFP36;TOB1;ZFP36L2;ZFP36L1	2.26401	positive regulation of nuclear-transcribed mRNA catabolic process, deadenylation-dependent decay (GO:1900153)
19	positive regulation of neuron apoptotic process (GO:0043525)	5/24	0.00593878	0.60041	0	0	5.0201	25.7343	DDIT3;CCL3;TNF;ATF4;MCL1	2.2263	positive regulation of neuron apoptotic process (GO:0043525)
20	positive regulation of transcription from RNA polymerase II promoter in response to stress (GO:0036003)	5/24	0.00593878	0.60041	0	0	5.0201	25.7343	HSPA5;DDIT3;KLF2;ATF3;ATF4	2.2263	positive regulation of transcription from RNA polymerase II promoter in response to stress (GO:0036003)
21	chaperone cofactor-dependent protein refolding (GO:0051085)	5/26	0.00846301	0.814867	0	0	4.54152	21.6723	DNAJB1;HSPA5;DNAJB4;HSPA1B;HSPA1A	2.07248	chaperone cofactor-dependent protein refolding (GO:0051085)
22	dendritic cell migration (GO:0036336)	4/18	0.010833	0.892719	0	0	5.44636	24.6456	CCR1;EPS8;CCL5;CCR6	1.96525	dendritic cell migration (GO:0036336)
23	positive regulation of lymphocyte chemotaxis (GO:0140131)	4/18	0.010833	0.892719	0	0	5.44636	24.6456	CCL7;CCL5;CCL4;CCL3	1.96525	positive regulation of lymphocyte chemotaxis (GO:0140131)
24	regulation of epithelial cell apoptotic process (GO:1904035)	3/10	0.0114791	0.892719	0	0	8.16435	36.472	ZFP36;TNF;ZFP36L1	1.94009	regulation of epithelial cell apoptotic process (GO:1904035)
25	negative regulation of inclusion body assembly (GO:0090084)	3/10	0.0114791	0.892719	0	0	8.16435	36.472	DNAJB1;HSPA1B;HSPA1A	1.94009	negative regulation of inclusion body assembly (GO:0090084)
26	negative regulation of transcription from RNA polymerase II promoter in response to stress (GO:0097201)	3/10	0.0114791	0.892719	0	0	8.16435	36.472	DNAJB1;JUN;HSPA1A	1.94009	negative regulation of transcription from RNA polymerase II promoter in response to stress (GO:0097201)
27	regulation of nitric oxide biosynthetic process (GO:0045428)	6/40	0.0137809	0.964295	0	0	3.36714	14.4264	EDN1;HSP90AA1;IL1B;KLF4;TNF;KLF2	1.86072	regulation of nitric oxide biosynthetic process (GO:0045428)
28	lymphocyte migration (GO:0072676)	6/40	0.0137809	0.964295	0	0	3.36714	14.4264	CCL7;CCL5;CCL4;CCL3;CCL2;CCR6	1.86072	lymphocyte migration (GO:0072676)
29	regulation of inclusion body assembly (GO:0090083)	3/11	0.0152044	0.964295	0	0	7.14343	29.9036	DNAJB1;HSPA1B;HSPA1A	1.81803	regulation of inclusion body assembly (GO:0090083)
30	regulation of protein modification by small protein conjugation or removal (GO:1903320)	4/20	0.0158467	0.964295	0	0	4.76506	19.7502	EGR1;HSP90AA1;HSPA1B;HSPA1A	1.80006	regulation of protein modification by small protein conjugation or removal (GO:1903320)
31	monocyte chemotaxis (GO:0002548)	6/42	0.0173174	0.964295	0	0	3.17975	12.8972	CCL7;CCL5;PTPRO;CCL4;CCL3;CCL2	1.76152	monocyte chemotaxis (GO:0002548)
32	'de novo' posttranslational protein folding (GO:0051084)	5/31	0.0178047	0.964295	0	0	3.66718	14.7725	DNAJB1;HSPA5;DNAJB4;HSPA1B;HSPA1A	1.74947	'de novo' posttranslational protein folding (GO:0051084)
33	macrophage chemotaxis (GO:0048246)	3/12	0.0195304	0.964295	0	0	6.34938	24.9898	CCL5;CCL3;CCL2	1.70929	macrophage chemotaxis (GO:0048246)
34	positive regulation of neuroinflammatory response (GO:0150078)	3/12	0.0195304	0.964295	0	0	6.34938	24.9898	IL1B;CCL3;TNF	1.70929	positive regulation of neuroinflammatory response (GO:0150078)
35	lymphocyte chemotaxis (GO:0048247)	6/44	0.0214315	0.964295	0	0	3.01207	11.5751	HSD3B7;CCL7;CCL5;CCL4;CCL3;CCL2	1.66895	lymphocyte chemotaxis (GO:0048247)
36	regulation of fever generation (GO:0031620)	2/5	0.0225752	0.964295	0	0	12.69	48.1068	IL1B;TNF	1.64637	regulation of fever generation (GO:0031620)
37	cellular response to testosterone stimulus (GO:0071394)	2/5	0.0225752	0.964295	0	0	12.69	48.1068	NCOA4;SPP1	1.64637	cellular response to testosterone stimulus (GO:0071394)
38	histone H3-K27 demethylation (GO:0071557)	2/5	0.0225752	0.964295	0	0	12.69	48.1068	KDM6B;KDM6A	1.64637	histone H3-K27 demethylation (GO:0071557)
39	response to salt stress (GO:0009651)	2/5	0.0225752	0.964295	0	0	12.69	48.1068	TNF;ZFP36L1	1.64637	response to salt stress (GO:0009651)
40	p38MAPK cascade (GO:0038066)	2/5	0.0225752	0.964295	0	0	12.69	48.1068	ZFP36;ZFP36L1	1.64637	p38MAPK cascade (GO:0038066)
41	positive regulation of glial cell proliferation (GO:0060252)	2/5	0.0225752	0.964295	0	0	12.69	48.1068	IL1B;TNF	1.64637	positive regulation of glial cell proliferation (GO:0060252)
42	positive regulation of heat generation (GO:0031652)	2/5	0.0225752	0.964295	0	0	12.69	48.1068	IL1B;TNF	1.64637	positive regulation of heat generation (GO:0031652)
43	positive regulation of nucleotide-binding oligomerization domain containing signaling pathway (GO:0070426)	2/5	0.0225752	0.964295	0	0	12.69	48.1068	HSPA1B;HSPA1A	1.64637	positive regulation of nucleotide-binding oligomerization domain containing signaling pathway (GO:0070426)
44	regulation of pri-miRNA transcription by RNA polymerase II (GO:1902893)	6/45	0.0237166	0.964295	0	0	2.93469	10.9804	EGR1;JUN;FOS;KLF4;TNF;LILRB4	1.62495	regulation of pri-miRNA transcription by RNA polymerase II (GO:1902893)
45	regulation of chemokine (C-X-C motif) ligand 2 production (GO:2000341)	3/13	0.0244627	0.964295	0	0	5.71414	21.2029	MBP;KLF4;TNF	1.6115	regulation of chemokine (C-X-C motif) ligand 2 production (GO:2000341)
46	positive regulation of nuclear-transcribed mRNA poly(A) tail shortening (GO:0060213)	3/13	0.0244627	0.964295	0	0	5.71414	21.2029	BTG2;ZFP36;TOB1	1.6115	positive regulation of nuclear-transcribed mRNA poly(A) tail shortening (GO:0060213)
47	positive regulation of pri-miRNA transcription by RNA polymerase II (GO:1902895)	5/34	0.0257999	0.964295	0	0	3.2873	12.0229	EGR1;JUN;FOS;KLF4;TNF	1.58838	positive regulation of pri-miRNA transcription by RNA polymerase II (GO:1902895)
48	positive regulation of smooth muscle cell proliferation (GO:0048661)	6/46	0.0261593	0.964295	0	0	2.86117	10.4248	EDN1;JUN;ADAMTS1;CCL5;ID2;TNF	1.58237	positive regulation of smooth muscle cell proliferation (GO:0048661)
49	positive regulation of neuron death (GO:1901216)	6/47	0.0287634	0.964295	0	0	2.79124	9.90512	EGR1;DDIT3;CCL3;FOS;TNF;ATF4	1.54116	positive regulation of neuron death (GO:1901216)
50	cellular response to chemokine (GO:1990869)	7/60	0.0294813	0.964295	0	0	2.52007	8.88074	CCR1;CCL7;DUSP1;CCL5;CCL4;CCL3;CCL2	1.53045	cellular response to chemokine (GO:1990869)
